# The chemotherapeutic CX-5461 primarily targets TOP2B and exhibits selective activity in high-risk neuroblastoma

**DOI:** 10.1101/2021.02.25.432934

**Authors:** Min Pan, William C. Wright, Rich Chapple, Asif Zubair, Manbir Sandhu, Jake Batchelder, Jonathan Low, Kaley B Blankenship, Yingzhe Wang, Brittney Gordon, Payton Archer, Samuel W. Brady, Sivaraman Natarajan, Matthew J. Posgai, John Schuetz, Darcie Miller, Ravi Kalathur, Siquan Chen, Jon Patrick Connelly, M. Madan Babu, Michael A. Dyer, Shondra M. Pruett-Miller, Burgess B. Freeman, Taosheng Chen, Lucy A. Godley, Scott Blanchard, Elizabeth Stewart, John Easton, Paul Geeleher

## Abstract

Survival in high-risk pediatric neuroblastoma has remained around 50% for the last 20 years, with immunotherapies and targeted therapies having had minimal impact. Here, we identify the small molecule CX-5461 as selectively cytotoxic to high-risk neuroblastoma and synergistic with low picomolar concentrations of topoisomerase I inhibitors improving survival *in vivo* in orthotopic patient-derived xenograft neuroblastoma mouse models. CX-5461 recently progressed through phase I clinical trial as a first-in-human inhibitor of RNA-POL I. However, we also use a comprehensive panel of *in vitro* and *in vivo* assays to demonstrate that CX-5461 has been mischaracterized and that its primary target at pharmacologically relevant concentrations, is in fact topoisomerase II beta (*TOP2B*), not RNA-POL I. These findings are important because existing clinically approved chemotherapeutics have well-documented off-target interactions with TOP2B, which have previously been shown to cause both therapy-induced leukemia and cardiotoxicity—often-fatal adverse events, which can emerge several years after treatment. Thus, while we show that combination therapies involving CX-5461 have promising anti-tumor activity *in vivo* in neuroblastoma, our identification of TOP2B as the primary target of CX-5461 indicates unexpected safety concerns that should be examined in ongoing phase II clinical trials in adult patients before pursuing clinical studies in children.
