## Supplementary Tables for "The chemotherapeutic CX-5461 primarily targets TOP2B and exhibits selective activity in high-risk neuroblastoma": SuppTab1_topCompoundsGDSC2016.csv

Compound	Scaled.Rank	Target	Target.Pathway
SB52334	0.145342886386899	ALK5	RTK signaling
CX-5461	0.146817248459959	RNA Polymerase 1	Other
BMS-754807	0.163969795037756	IGF1R, IR	IGFR signaling
Linsitinib	0.177993527508091	IGF1R	IGFR signaling
MPS-1-IN-1	0.1875	MPS1	Mitosis
(5Z)-7-Oxozeaenol	0.192954784437434	TAK1	Other, kinases
CAY10603	0.198764160659114	HDAC1, HDAC6	Chromatin histone acetylation
Talazoparib	0.203781512605042	PARP1, PARP2	Genome integrity
YK-4-279	0.207064555420219	RNA helicase A	Other
HG-5-113-01	0.210982658959538	LOK, LTK, TRCB, ABL(T315I)	Other
HG-5-88-01	0.226833976833977	EGFR, ADCK4	Other, kinases
Nutlin-3a (-)	0.233108108108108	MDM2	p53 pathway
Daporinad	0.236363636363636	NAMPT	Metabolism
GSK1070916	0.237394957983193	AURKA, AURKC	Mitosis
AR-42	0.243801652892562	HDAC1	Chromatin histone acetylation
Axitinib	0.250563063063063	PDGFR, KIT, VEGFR	RTK signaling
TW 37	0.260643821391485	BCL2, BCL-XL, MCL1	Apoptosis regulation
5-Fluorouracil	0.270854788877446	Antimetabolite (DNA & RNA)	Other
KIN001-266	0.270961145194274	MAP3K8	Other, kinases
Amuvatinib	0.273895169578623	KIT, PDGFRA, FLT3	Other, kinases
SB216763	0.274522292993631	GSK3A, GSK3B	WNT signaling
Camptothecin	0.275224215246637	TOP1	DNA replication
GSK429286A	0.280773143438454	ROCK1, ROCK2	Cytoskeleton
NG-25	0.287615148413511	TAK1, MAP4K2	Other, kinases
Rucaparib	0.289419087136929	PARP1, PARP2	Genome integrity
Navitoclax	0.292792792792793	BCL2, BCL-XL, BCL-W	Apoptosis regulation
TPCA-1	0.294478527607362	IKK2	Other, kinases
IPA-3	0.294623655913978	PAK1	Cytoskeleton
I-BET-762	0.296410256410256	BRD2, BRD3, BRD4	Chromatin other
YM201636	0.303680981595092	PYKFYVE	Other
BMS-536924	0.306474820143885	IGF1R, IR	IGFR signaling
XMD14-99	0.308163265306122	ALK, CDK7, LTK, others	Other
Palbociclib	0.311342592592593	CDK4, CDK6	Cell cycle
Tubastatin A	0.314168377823409	HDAC1, HDAC6, HDAC8	Chromatin histone acetylation
Tretinoin	0.317100792751982	Retinoic acid	Other
WIKI4	0.319487179487179	TNKS1, TNKS2	WNT signaling
Belinostat	0.319663512092534	HDAC1	Chromatin histone acetylation
KIN001-260	0.323439099283521	IKKB	Other
NVP-TAE684	0.324884792626728	ALK	RTK signaling
SN-38	0.330061983471074	TOP1	DNA replication
KIN001-270	0.337423312883436	CDK9	Cell cycle
ZM447439	0.340909090909091	AURKA, AURKB	Mitosis
Vorinostat	0.346196868008949	HDAC inhibitor Class I, IIa, IIb, IV	Chromatin histone acetylation
BX796	0.349099099099099	TBK1, PDK1 (PDPK1), IKK, AURKB, AURKC	Other
KIN001-244	0.361310133060389	PDK1 (PDPK1)	Other, kinases
Y-39983	0.361963190184049	ROCK	Cytoskeleton
TL-1-85	0.367075664621677	TAK	Other, kinases
Cetuximab	0.369878183831672	EGFR	EGFR signaling
RO-3306	0.372747747747748	CDK1	Cell cycle
GW441756	0.373033707865169	NTRK1	RTK signaling
CHIR-99021	0.373146186440678	GSK3A, GSK3B	WNT signaling
Cisplatin	0.373460246360582	DNA crosslinker	DNA replication
Quizartinib	0.373850868232891	FLT3	RTK signaling
GSK269962A	0.373925501432665	ROCK1, ROCK2	Cytoskeleton
T0901317	0.373971193415638	LXR, FXR	Other
NPK76-II-72-1	0.375255623721881	PLK3	Cell cycle
Selisistat	0.378850102669404	SIRT1	Chromatin histone acetylation
QL-XII-47	0.379591836734694	BTK, BMX	Other, kinases
CCT007093	0.38045738045738	PPM1D	Other
Masitinib	0.38100102145046	KIT, PDGFRA, PDGFRB	Other, kinases
NSC-207895	0.381050463439753	MDM4	p53 pathway
NVP-BHG712	0.381390593047035	EPHB4	Other
Genentech Cpd 10	0.384537131230926	AURKA, AURKB	Mitosis
Cytarabine	0.386951631046119	Antimetabolite	DNA replication
CMK	0.387323943661972	RSK2	ERK MAPK signaling
CP724714	0.388775510204082	ERBB2	EGFR signaling
Fedratinib	0.389172625127681	JAK2	Other, kinases
CUDC-101	0.389583333333333	HDAC1-10, EGFR, ERBB2	Other
Bicalutamide	0.391186071817193	AR	Hormone-related
PF-4708671	0.392631578947368	S6K1	PI3K/MTOR signaling
Ispinesib Mesylate	0.39816700610998	KSP	Mitosis
SB-505124	0.399585921325052	ALK4, ALK5	RTK signaling
Tivozanib	0.399795501022495	VEGFR1, VEGFR2, VEGFR3	RTK signaling
TL-2-105	0.399796541200407	not defined	ERK MAPK signaling
JNK Inhibitor VIII	0.410835214446953	JNK	JNK and p38 signaling
IOX2	0.412616339193382	EGLN1	Other
FMK	0.414779499404052	RSK	Other, kinases
UNC1215	0.415873015873016	L3MBTL3	Chromatin other
OSI-930	0.416751787538304	KIT	RTK signaling
Ruxolitinib	0.419551934826884	JAK1, JAK2	Other, kinases
EHT-1864	0.421680497925311	RAC1, RAC2, RAC3	Cytoskeleton
Motesanib	0.422773393461105	VEGFR, RET, KIT, PDGFR	RTK signaling
Cabozantinib	0.424335378323108	VEGFR, MET, RET, KIT, FLT1, FLT3, FLT4, TIE2,AXL	Other, kinases
QL-XI-92	0.425510204081633	DDR1	Other
CCT-018159	0.427582534611289	HSP90	Protein stability and degradation
AZD7762	0.429932735426009	CHEK1, CHEK2	Cell cycle
JQ1	0.430687830687831	BRD2, BRD3, BRD4, BRDT	Chromatin other
BX-912	0.431192660550459	PDK1 (PDPK1)	PI3K/MTOR signaling
FR-180204	0.434560327198364	ERK1, ERK2	ERK MAPK signaling
LFM-A13	0.440860215053763	BTK	Other, kinases
681640	0.44228356336261	WEE1, CHEK1	Cell cycle
CP466722	0.442522889114954	ATM	Genome integrity
VNLG/124	0.4435318275154	HDAC,RAR	Chromatin histone acetylation
Shikonin	0.443970117395944	not defined	Other
XMD13-2	0.444841675178754	RIPK1	Apoptosis regulation
Bleomycin (50 uM)	0.445015416238438	dsDNA break induction	DNA replication
SGC0946	0.445974576271186	DOT1L	Chromatin histone methylation
Linifanib	0.448979591836735	VEGFR1, VEGFR2, VEGFR3, CSF1R, FLT3, KIT	RTK signaling
Elesclomol	0.449551569506726	HSP90	Protein stability and degradation
SL0101	0.450688073394495	RSK, AURKB, PIM1, PIM3	Other
BAY-61-3606	0.454741379310345	SYK	Other, kinases
CI-1040	0.45516458569807	MEK1, MEK2	ERK MAPK signaling
BMS-345541	0.455747711088505	IKK1, IKK2	Other, kinases
GW-2580	0.456122448979592	CSF1R	RTK signaling
TAK-715	0.458799593082401	p38alpha, p38beta	JNK and p38 signaling
PAC-1	0.459194776931447	Procaspase-3, Procaspase-7	Apoptosis regulation
XMD8-92	0.459615384615385	MAPK7	Other, kinases
Zibotentan	0.463664278403275	Endothelin-1 receptor (EDNRA)	Other
Alectinib	0.464687819856704	ALK	RTK signaling
NU7441	0.465536723163842	DNAPK	Genome integrity
Lestauritinib	0.469170403587444	FLT3, JAK2, NTRK1, NTRK2, NTRK3	Other, kinases
BIX02189	0.473415132924335	MEK5, ERK5	ERK MAPK signaling
KIN001-236	0.473415132924335	Angiopoietin-1 receptor	Other
Saracatinib	0.474770642201835	ABL, SRC	RTK signaling
Tozasertib	0.477434679334917	AURKA, AURKB, AURKC, others	Mitosis
Imatinib	0.478211009174312	ABL, KIT, PDGFR	RTK signaling
Trametinib	0.482795698924731	MEK1, MEK2	ERK MAPK signaling
PFI-1	0.48297213622291	BRD4	Chromatin other
Lenalidomide	0.483762597984323	CRBN	Protein stability and degradation
QS11	0.486573576799141	ARFGAP1	Other
Entinostat	0.48714953271028	HDAC1, HDAC3	Chromatin histone acetylation
JQ12	0.487152034261242	HDAC1, HDAC2	Chromatin histone acetylation
QL-XII-61	0.489878542510121	BMX, BTK	Other, kinases
Avagacestat	0.489984591679507	Amyloid beta20, Amyloid beta40	Other
WH-4-023	0.490566037735849	SRC, LCK	Other, kinases
Sorafenib	0.494199535962877	PDGFR, KIT, VEGFR, RAF	RTK signaling
OSU-03012	0.494623655913978	PDK1 (PDPK1)	Other, kinases
Piperlongumine	0.496373056994819	Induces reactive oxygen species	Other
XMD11-85h	0.499036608863198	BRSK2, FLT4, MARK4, PRKCD, RET, SPRK1	Other
Enzastaurin	0.501529051987768	PKCB	Other, kinases
PHA-665752	0.503448275862069	MET	RTK signaling
AZ628	0.506993006993007	BRAF	ERK MAPK signaling
KU-55933	0.507328072153326	ATM	Genome integrity
XMD15-27	0.511224489795918	CAMK2	Other, kinases
Crizotinib	0.511520737327189	MET, ALK, ROS1	RTK signaling
STF-62247	0.511794871794872	Autophagy inducer	Other
Dacinostat	0.511802575107296	HDAC1	Chromatin histone acetylation
Tamoxifen	0.512422360248447	ESR1	Hormone-related
Afatinib	0.512472885032538	ERBB2, EGFR	EGFR signaling
JW-7-24-1	0.514285714285714	LCK	Other, kinases
Veliparib	0.517917133258679	PARP1, PARP2	Genome integrity
Serdemetan	0.518730489073881	MDM2	p53 pathway
PI-103	0.519091847265222	PI3Kalpha, DAPK3, CLK4, PIM3, HIPK2	PI3K/MTOR signaling
GSK650394	0.519522776572668	SGK2, SGK3	Other
THZ-2-102-1	0.521875	CDK7	Cell cycle
NSC-87877	0.522435897435897	SHP-1 (PTPN6), SHP-2 (PTPN11)	Other
Temozolomide	0.523305084745763	DNA alkylating agent	DNA replication
Refametinib	0.525433202906652	MEK1, MEK2	ERK MAPK signaling
Methotrexate	0.525784753363229	Antimetabolite	DNA replication
GSK319347A	0.529137529137529	IKK	Other
WHI-P97	0.529652351738241	JAK3	Other, kinases
QL-X-138	0.531055900621118	BTK	Other, kinases
Mitomycin-C	0.534334763948498	DNA crosslinker	DNA replication
Olaparib	0.537370430987452	PARP1, PARP2	Genome integrity
UNC0638	0.540185471406492	G9a and GLP methyltransferases	Chromatin histone methylation
Nilotinib	0.540332147093713	ABL	ABL signaling
Doramapimod	0.54618015963512	p38, JNK2	JNK and p38 signaling
PD173074	0.550675675675676	FGFR1, FGFR3	RTK signaling
Gefitinib	0.551181102362205	EGFR	EGFR signaling
Vismodegib	0.553191489361702	SMO	Other
PF-562271	0.553745928338762	FAK, FAK2	Cytoskeleton
ZSTK474	0.556008146639511	PI3K (class 1)	PI3K/MTOR signaling
PIK-93	0.557259713701431	PI3Kgamma	PI3K/MTOR signaling
JNK-9L	0.559574468085106	JNK2, JNK3	JNK and p38 signaling
Etoposide	0.560106382978723	TOP2	DNA replication
VX-11e	0.560900716479017	ERK2	ERK MAPK signaling
Ponatinib	0.56436170212766	ABL, PDGFRA, VEGFR2, FGFR1, SRC, TIE2, FLT3	RTK signaling
SB590885	0.569124423963134	BRAF	ERK MAPK signaling
PD0325901	0.569318181818182	MEK1, MEK2	ERK MAPK signaling
rTRAIL	0.569487983281087	TRAIL receptor agonist	Apoptosis regulation
Parthenolide	0.56993006993007	HDAC1	Chromatin histone acetylation
BMS-509744	0.570257611241218	ITK	Other
A-770041	0.572599531615925	LCK, FYN	Other, kinases
Pelitinib	0.573033707865168	EGFR	EGFR signaling
VX-702	0.573595505617978	p38	JNK and p38 signaling
Pevonedistat	0.573793103448276	NAE	Other
Selumetinib	0.578657865786579	MEK1, MEK2	ERK MAPK signaling
Dasatinib	0.580378250591017	ABL, SRC, Ephrins, PDGFR, KIT	Other
Erlotinib	0.582697201017812	EGFR	EGFR signaling
S-Trityl-L-cysteine	0.584705882352941	KIF11	Mitosis
Thapsigargin	0.587527352297593	SERCA	Other
Epothilone B	0.587540279269603	Microtubule stabiliser	Mitosis
MG-132	0.590163934426229	Proteasome, CAPN1	Protein stability and degradation
Pyrimethamine	0.590909090909091	Dihydrofolate reductase (DHFR)	Other
OSI-027	0.595482546201232	MTORC1, MTORC2	PI3K/MTOR signaling
SNX-2112	0.6	HSP90	Protein stability and degradation
Doxorubicin	0.601503759398496	Anthracycline	DNA replication
PHA-793887	0.605102040816327	CDK2, CDK7, CDK5	Cell cycle
GSK690693	0.607361963190184	AKT1, AKT2, AKT3	PI3K/MTOR signaling
Idelalisib	0.612016293279022	PI3Kdelta	PI3K/MTOR signaling
GW843682X	0.613583138173302	PLK1	Cell cycle
Dabrafenib	0.616832779623477	BRAF	ERK MAPK signaling
Lapatinib	0.623222748815166	ERBB2, EGFR	EGFR signaling
Vinblastine	0.623740201567749	Microtubule destabiliser	Mitosis
Sunitinib	0.624413145539906	PDGFR, KIT, VEGFR, FLT3, RET, CSF1R	RTK signaling
Gemcitabine	0.625809935205184	Pyrimidine antimetabolite	DNA replication
Obatoclax Mesylate	0.627302275189599	BCL2, BCL-XL, BCL-W, MCL1	Apoptosis regulation
AZD8055	0.628409090909091	MTORC1, MTORC2	PI3K/MTOR signaling
Embelin	0.631974248927039	XIAP	Apoptosis regulation
Cyclopamine	0.633886255924171	SMO	Other
AZD6482	0.635055940330314	PI3Kbeta	PI3K/MTOR signaling
MK-2206	0.635416666666667	AKT1, AKT2	PI3K/MTOR signaling
PLX-4720	0.638979370249729	BRAF	ERK MAPK signaling
CGP-60474	0.639671361502347	CDK1,CDK2,CDK5,CDK7,CDK9, PKC	Cell cycle
DMOG	0.644610458911419	HIF-PH	Metabolism
Omipalisib	0.644897959183673	PI3K (class 1), MTORC1, MTORC2	PI3K/MTOR signaling
GSK1904529A	0.646616541353383	IGF1R, IR	IGFR signaling
Bleomycin	0.646803900325027	dsDNA break induction	DNA replication
ZG-10	0.649325626204239	JNK1	JNK and p38 signaling
Luminespib	0.651465798045603	HSP90	Protein stability and degradation
Midostaurin	0.65249734325186	PKC, PPK, FLT1, c-FGR, others	Other
BI-2536	0.654117647058824	PLK1, PLK2, PLK3	Cell cycle
FTI-277	0.654255319148936	Farnesyl-transferase (FNTA)	Other
CGP-082996	0.656103286384977	CDK4	Cell cycle
XMD8-85	0.65839243498818	ERK5, BET	Other
A-443654	0.658450704225352	AKT1, AKT2, AKT3	PI3K/MTOR signaling
WZ3105	0.670071501532176	SRC, ROCK2, NTRK2, FLT3, IRAK1, others	Other
AT-7519	0.674157303370786	CDK1, CDK2, CDK4, CDK6, CDK9	Cell cycle
Dactolisib	0.674233825198638	PI3K (Class 1), MTORC1, MTORC2	PI3K/MTOR signaling
AICA Ribonucleotide	0.677236693091733	AMPK agonist	Metabolism
GNF-2	0.679245283018868	BCR-ABL	ABL signaling
AS601245	0.679956896551724	JNK1, JNK2, JNK2	JNK and p38 signaling
AS605240	0.680981595092024	PI3Kgamma	PI3K/MTOR signaling
Z-LLNle-CHO	0.681924882629108	gamma-secretase	Other
Bortezomib	0.682669789227166	Proteasome	Protein stability and degradation
Docetaxel	0.693169092945129	Microtubule stabiliser	Mitosis
Pazopanib	0.696120689655172	CSF1R, KIT, PDGFRA, PDGFRB	RTK signaling
Pictilisib	0.701500833796554	PI3K (class 1)	PI3K/MTOR signaling
Bosutinib	0.701901565995526	SRC, ABL, TEC	Other, kinases
AKT inhibitor VIII	0.704533611255862	AKT1, AKT2, AKT3	PI3K/MTOR signaling
Bexarotene	0.70620239390642	Retinioic X receptor (RXR) agonist	Other
Vinorelbine	0.706695005313496	Microtubule destabiliser	Mitosis
Seliciclib	0.707345971563981	CDK2, CDK7, CDK9	Cell cycle
JW-7-52-1	0.711678832116788	MTOR	PI3K/MTOR signaling
Tipifarnib	0.716594827586207	Farnesyl-transferase (FNTA)	Other
Tanespimycin	0.723284589426322	HSP90	Protein stability and degradation
HG6-64-1	0.723290598290598	BRAF	ERK MAPK signaling
Paclitaxel	0.727166276346604	Microtubule stabiliser	Mitosis
Salubrinal	0.732311320754717	EIF2A	Other
Temsirolimus	0.733788395904437	MTOR	PI3K/MTOR signaling
Bryostatin 1	0.734341252699784	PKC	Other, kinases
Rapamycin	0.735218508997429	MTORC1	PI3K/MTOR signaling
FH535	0.738146551724138	PPARgamma, PPARdelta	WNT signaling
XAV939	0.739539748953975	TNKS1, TNKS2	WNT signaling
WZ-1-84	0.740610328638498	BMX	Other, kinases
THZ-2-49	0.76	CDK9	Cell cycle
Sepantronium bromide	0.767195767195767	BIRC5	Apoptosis regulation
TGX221	0.779859484777518	PI3Kbeta	PI3K/MTOR signaling
Phenformin	0.828689370485036	Biguanide agent	Other
QL-VIII-58	0.837811900191939	MTOR, ATR	Other
