## Supplementary Tables for "The chemotherapeutic CX-5461 primarily targets TOP2B and exhibits selective activity in high-risk neuroblastoma": SuppTab2_Top2a_2b_genomic_associations.csv

Supplementary Table: A positive direction of effect means that feature increased expression of that gene. E.g. a positive effect for 3p_del on TOP2B expression would mean that deletion of the 3 arm of chromosome 3 increased expression of TOP2B. A negative effect would indicate that it decreased the expression of TOP2B.
Feature	TOP2B_association_Pvalue	TOP2B_association_effect	TOP2B_ElasticNet	TOP2A_association_Pvalue	TOP2A_association_effect	TOP2A_ElasticNet	ABCC1_association_Pvalue	ABCC1_association_effect	ABCC1_ElasticNet
age_group	2.1e-05	-0.56		0.48	0.5		0.67	0.12
living_status	0.28	-0.17	0	0.065	0.69	0	0.14	0.21	0
stage	6.9e-05	-0.41	0	0.55	0.2	0	0.83	0.16	0
MYCN	0.27	0.21	0	0.6	0.24	0	0.00037	0.63	0
ATRX	0.035	-0.49	0	0.63	0.28	0	0.96	-0.011	0
ALK	0.61	-0.11	0	0.64	-0.25	0	0.088	-0.35	0
del_1p	0.23	0.2	0	0.11	0.64	0	0.00035	0.54	0
gain_1q	0.27	-0.2	0	0.34	0.41	0	0.47	0.12	0
gain_2p	0.76	0.051	0	0.053	0.79	0	0.12	0.25	0
del_3p	8.7e-07	-0.76	-0.14	0.13	0.61	0	0.88	-0.023	0
del_4p	0.00046	-0.62	0	0.11	0.69	0	0.66	0.077	0
gain_7q	0.0088	-0.48	0	0.76	0.13	0	0.2	-0.22	0
gain_11q13.3	7.5e-06	-0.67	-0.055	0.99	0.0042	0	0.15	-0.22	0
del_11q	1.1e-06	-0.7	-0.099	0.42	0.3	0	0.27	-0.16	0
gain_12q	0.18	-0.3	0	0.81	0.13	0	0.25	0.24	0
gain_17q	0.00053	-0.54	0	0.089	0.66	0	0.075	0.27	0
t.11.17.	0.00091	-0.62	0	0.88	-0.073	0	0.62	-0.091	0
TERT	0.26	-0.26	0	0.26	0.62	0	0.74	-0.071	0
SHANK2	0.041	-0.39	0	0.73	-0.16	0	0.91	0.022	0
PTPRD	0.27	-0.26	0	0.065	1	0	0.24	-0.26	0
NRAS	0.39	0.61	0	0.88	-0.25	0	0.26	0.75	0
Ras_Any	0.25	0.58	0	0.95	0.077	0	0.83	0.1	0
diagnosis_age_years	0.00013	-0.095	-0.0025	0.7	-0.024	0	0.96	0.0012	0
overall_survival_time_days	0.66	-3.7e-05	0	0.013	-5e-04	0	0.21	-1e-04	0
EFS.days.	0.33	-7.4e-05	0	0.0036	-0.00052	0	0.55	-4.3e-05	0
coding_mutations	0.0018	-0.012	0	0.069	0.017	0	0.66	0.0016	0
Signature_SBS01	0.45	0.0042	0	0.98	0.00028	0	0.6	0.0028	0
Signature_SBS03	0.0022	-0.00066	0	0.42	0.00043	0	0.75	-6.7e-05	0
Signature_SBS05	0.011	-0.002	0	0.66	0.00086	0	0.69	-3e-04	0
Signature_SBS18	0.045	-0.00035	0	0.01	0.0011	0	0.061	0.00031	0
Signature_T.10_Like	0.019	-0.0014	0	0.63	0.00072	0	0.66	-0.00025	0
Total_WGS_SNVs	0.0013	-0.00031	0	0.053	0.00046	0	0.43	7.4e-05	0
MYCN_expression	0.0063	0.098	0	0.05	0.17	0	1.4e-06	0.16	0.028
FGFR1			0			0			0
PTPN11			0			0			0
NF1			0			0			0
KRAS			0			0			0
BRAF			0			0			0
Signature_SBS31			0			0			0
Signature_SBS40			0			0			0
