## Supplementary Tables for "The chemotherapeutic CX-5461 primarily targets TOP2B and exhibits selective activity in high-risk neuroblastoma": SuppTab5_Preclinical Data_CX-5461_CycloTemoStudy_mycn.csv

SJNBL046_X, MYCN-amplified Neuroblastoma
Tx Group	Reason off study	Tx Duration (days)	Days alive after completion	Enrollment - US	Course 1 wk 3 - US	Course 2 wk 3 - US	Course 3 wk 3 - US	Course 4 wk 3 - US	End of Therapy 1 US	End of Therapy 2 US	End of Therapy 3 US	End of Therapy 4 US	End of Therapy 5 US	End of Therapy 6 US	Enrollment - IVIS	Course 1 wk 1 - IVIS	Course 1 wk 2 - IVIS	Course 1 wk 3 - IVIS	Course 2 wk 1 - IVIS	Course 2 wk 2 - IVIS	Course 2 wk 3 - IVIS	Course 3 wk 1 - IVIS	Course 3 wk 2 - IVIS	Course 3 wk 3 - IVIS	Course 4 wk 1 - IVIS	Course 4 wk 2 - IVIS	Course 4 wk 3 - IVIS	End of Therapy Week 1	End of Therapy Week 2	End of Therapy Week 3
CONTROL	Tumor > 20%	33		164.12	4510	-	-	-	-	-	-	-	-	-	5.83E+05	2.77E+06	3.93E+06	2.08E+06	3.91E+06	3.94E+06	-	-	-	-	-	-	-	-	-	-
CONTROL	Tumor > 20%	12		512.495	-	-	-	-	-	-	-	-	-	-	8.28E+05	9.26E+06	2.75E+06	-	-	-	-	-	-	-	-	-	-	-	-	-
CONTROL	Tumor > 20%	33		147.705	3291.993	-	-	-	-	-	-	-	-	-	5.95E+03	3.67E+06	1.11E+07	1.62E+07	8.99E+06	1.09E+07	-	-	-	-	-	-	-	-	-	-
CONTROL	Tumor > 20%	33		277.494	2040.77	-	-	-	-	-	-	-	-	-	5.33E+02	1.09E+03	3.64E+03	1.31E+03	1.76E+03	2.28E+04	-	-	-	-	-	-	-	-	-	-
CONTROL	Tumor > 20%	67		133.206	289.756	606.836	2629.781	-	-	-	-	-	-	-	8.88E+04	3.48E+05	2.55E+05	4.47E+05	1.10E+06	1.96E+06	1.22E+06	8.51E+05	7.60E+05	Skipped Holiday	2.69E+06	-	-	-	-	-
CX-5461	Tumor > 20%	40		100.816	missed	BFOV	-	-	-	-	-	-	-	-	3.82E+05	4.28E+05	3.63E+06	2.15E+06	1.58E+07	1.90E+07	4.50E+07	-	-	-	-	-	-	-	-	-
CX-5461	Tumor > 20%	44		150.792	759.873	4371.79	-	-	-	-	-	-	-	-	1.21E+05	2.64E+04	5.47E+05	2.35E+06	9.04E+05	9.65E+05	7.40E+06	-	-	-	-	-	-	-	-	-
CX-5461	Tumor > 20%	32		221.751	2683.586	-	-	-	-	-	-	-	-	-	8.26E+05	7.85E+05	2.72E+06	3.60E+06	6.67E+06	-	-	-	-	-	-	-	-	-	-	-
CX-5461	Tumor > 20%	26		285.695	2558.598	-	-	-	-	-	-	-	-	-	5.35E+02	1.17E+03	1.22E+03	1.71E+03	3.10E+03	-	-	-	-	-	-	-	-	-	-	-
CX-5461	Tumor > 20%	26		349.729	2759.315	-	-	-	-	-	-	-	-	-	1.34E+03	1.96E+03	1.17E+04	2.10E+04	1.87E+04	-	-	-	-	-	-	-	-	-	-	-
CX-5461	Tumor > 20%	47		133.63	991.66	3072.738	-	-	-	-	-	-	-	-	2.78E+05	6.40E+05	1.72E+06	3.52E+06	2.59E+06	2.04E+06	3.91E+06	1.90E+06	-	-	-	-	-	-	-	-
CYCLO + TOPO	Completed therapy	84	173	293.709	missed	18.233	10.839	NTF	31.969	18.394	NTF	NTF	NTF	NTF	9.66E+05	1.26E+06	1.22E+04	9.77E+03	7.71E+03	1.52E+03	1.35E+03	1.55E+03	1.19E+03	2.11E+03	1.64E+03	1.13E+03	1.22E+03	Skipped Holiday	9.26E+02	1.35E+03
CYCLO + TOPO	Completed therapy	84	67	77.871	missed	6.909	7.856	NTF	160.335	810.681	3728.588	-	-	-	1.54E+05	1.16E+05	5.65E+03	1.19E+03	1.10E+04	1.70E+03	7.21E+02	2.08E+03	1.40E+03	2.41E+03	1.61E+03	7.48E+02	6.25E+02	Skipped Holiday	9.23E+02	2.62E+03
CYCLO + TOPO	Completed therapy	84	52	113.264	41.281	NTF	NTF	NTF	18.23	407.347	2535.617	-	-	-	3.10E+06	1.04E+06	2.77E+04	8.62E+04	2.85E+04	8.90E+03	7.98E+03	5.91E+03	2.10E+03	1.14E+03	9.71E+02	Skipped Holiday	6.08E+02	4.82E+03	-	-
CYCLO + TOPO	Completed therapy	84	58	81.159	6.16	73.994	NTF	NTF	8.989	NTF	NTF				5.93E+02	1.05E+03	1.30E+03	8.29E+02	1.13E+03	9.57E+02	1.30E+03	1.23E+03	9.21E+02	1.14E+03	Skipped Holiday	1.11E+03	-	-	-	-
CYCLO + TOPO	Completed therapy	84	52	155.584	7.705	19.744	NTF	NTF	29.844	679.432	3068.463	BFOV	-	-	1.89E+02	9.72E+02	1.31E+03	9.84E+02	1.32E+03	1.11E+03	1.15E+03	1.36E+03	9.13E+02	1.49E+03	Skipped Holiday	8.17E+02	1.29E+03	1.29E+03	-	-
CYCLO + TOPO	Completed therapy	84	24	84.261	NTF	NTF	NTF	12.89	500.23	2335.848	-	-	-	-	1.14E+03	1.38E+03	1.72E+03	1.78E+02	1.43E+03	9.48E+02	1.18E+03	1.55E+03	Skipped Holiday	1.05E+03	1.59E+03	-	-	-	-	-
CYCLO + TOPO + CX-5461	Completed therapy	84	82	128.651	19.073	11.655	5.042	1.312	60.687	546.347	2784.325	BFOV	BFOV	-	2.20E+06	2.36E+06	1.86E+05	3.80E+03	2.20E+04	3.63E+03	2.60E+03	4.61E+03	4.43E+03	1.92E+03	2.71E+03	1.33E+03	Skipped Holiday	3.65E+03	1.52E+05	-
CYCLO + TOPO + CX-5461	Completed therapy	84	158	90.395	37.449	57.285	4.152	NTF	NTF	24.525	NTF	NTF	NTF	NTF	3.80E+05	6.60E+03	4.52E+03	6.48E+03	5.56E+03	2.24E+03	1.80E+03	1.81E+03	9.78E+02	1.19E+03	Skipped Holiday	8.93E+02	1.29E+03	1.29E+03	-	-
CYCLO + TOPO + CX-5461	Completed therapy	84	58	119.824	12.703	NTF	NTF	NTF	14.876	339.804	1473.746	BFOV	-	-	1.17E+02	1.10E+03	9.75E+02	1.04E+03	1.54E+03	1.16E+03	1.01E+03	1.45E+03	1.21E+03	1.78E+03	Skipped Holiday	1.09E+03	1.79E+03	1.79E+03	-	-
CYCLO + TOPO + CX-5461	Completed therapy	84	61	91.222	NTF	NTF	21.336	NTF	NTF	NTF	NTF	7.237	NTF	-	1.66E+05	6.32E+04	2.86E+03	7.58E+03	7.61E+03	1.57E+03	1.58E+03	1.53E+03	2.22E+03	Skipped Holiday	4.69E+03	1.02E+03	-	-	-	-
LIPO-IRN + TMZ	Completed therapy	84	26	110.814	25.227	121.429	788.845	1078.514	5784.519	-	-	-	-	-	6.81E+05	9.49E+05	1.86E+05	1.70E+04	2.12E+04	3.30E+04	1.34E+05	4.34E+05	1.02E+06	9.88E+05	4.33E+05	9.98E+04	Skipped Holiday	2.01E+06	1.41E+06	-
LIPO-IRN + TMZ	Completed therapy	84	33	87.584	5.07	77.422	132.19	113.946	2961.007	-	-	-	-	-	3.59E+05	2.09E+05	1.28E+05	1.54E+04	9.88E+04	2.81E+04	1.33E+05	1.33E+05	4.91E+04	2.59E+05	1.76E+05	3.55E+04	Skipped Holiday	1.30E+05	1.43E+05	-
LIPO-IRN + TMZ	Tumor > 20%	44		113.243	467.247	1336.305	-	-	-	-	-	-	-	-	3.96E+05	7.02E+05	3.64E+05	5.34E+05	7.60E+05	5.25E+05	2.27E+06	-	-	-	-	-	-	-	-	-
LIPO-IRN + TMZ	Completed therapy	84	16	288.669	240.703	413.057	missed	870.204	3357.366	-	-	-	-	-	4.08E+02	2.34E+04	8.57E+04	2.89E+05	9.43E+04	1.58E+05	1.27E+04	1.44E+06	7.84E+05	4.26E+05	Skipped Holiday	1.36E+04	4.34E+05	4.34E+05	-	-
LIPO-IRN + TMZ	Completed therapy	84	12	236.66	132.249	240.901	missed	1568.077	4141.599	-	-	-	-	-	1.32E+03	1.23E+03	6.90E+02	1.84E+03	9.48E+03	1.24E+04	1.43E+04	2.43E+04	1.04E+04	3.90E+04	Skipped Holiday	7.43E+03	1.20E+05	1.20E+05	-	-
LIPO-IRN + TMZ	Tumor > 20%	61		246.035	663.775	1655.591	4231.387	-	-	-	-	-	-	-	9.22E+02	6.37E+02	8.89E+02	7.81E+03	5.23E+03	5.83E+03	1.32E+04	1.88E+05	Skipped Holiday	8.61E+04	-	-	-	-	-	-
LIPO-IRN + TMZ + CX-5461	Completed therapy	84	33	178.792	24.269	48.46	350.045	571.717	7503.863	-	-	-	-	-	1.28E+06	3.46E+06	2.71E+05	1.43E+05	1.31E+05	6.68E+04	4.83E+05	1.05E+06	3.60E+06	3.17E+06	5.99E+05	4.84E+06	Skipped Holiday	1.71E+06	7.94E+06	-
LIPO-IRN + TMZ + CX-5461	Completed therapy	84	25	95.101	19.656	29.113	missed	173.615	1566.367	3549.399	-	-	-	-	4.80E+05	1.84E+05	5.76E+04	3.15E+05	6.96E+04	2.23E+05	7.87E+05	1.76E+05	1.05E+05	5.78E+05	Skipped Holiday	1.21E+04	4.67E+05	4.67E+05	-	-
LIPO-IRN + TMZ + CX-5461	Completed therapy	84	24	171.524	17.709	30.604	missed	258.497	2254.591	BFOV	-	-	-	-	2.64E+06	1.16E+06	3.77E+05	7.43E+04	1.42E+05	1.33E+05	7.70E+04	3.19E+05	1.29E+05	8.55E+05	Skipped Holiday	2.24E+05	4.67E+05	4.67E+05	-	-
LIPO-IRN + TMZ + CX-5461	Completed therapy	84	17	217.264	58.88	179.145	164.558	1072.826	BFOV	-	-	-	-	-	4.80E+02	1.34E+03	9.67E+02	1.93E+03	1.93E+03	1.77E+03	1.84E+03	8.58E+02	6.46E+02	Skipped Holiday	1.28E+03	1.52E+03	-	-	-	-
LIPO-IRN + TMZ + CX-5461	Completed therapy	84	25	112.138	208.585	small, obscurred	158.861	355.8753	1040.443	-	-	-	-	-	6.03E+02	9.06E+02	9.29E+02	1.26E+03	1.18E+03	1.48E+03	2.10E+03	1.12E+03	7.83E+02	Skipped Holiday	3.87E+03	-	-	-	-	-
Censored
CONTROL	Found Dead	25		112.916	142.537	-	-	-	-	-	-	-	-	-	4.60E+05	4.97E+05	5.42E+05	8.61E+05	1.80E+06	-	-	-	-	-	-	-	-	-	-	-
CYCLO + TOPO + CX-5461	Moribund (rectal prolapse)	75		198.386	35.149	26.425	1.658	-							1.68E+06	1.92E+06	2.69E+05	2.22E+05	1.30E+05	1.21E+04	7.70E+03	2.37E+04	9.25E+03	2.72E+03	8.48E+02	1.72E+03	-	-	-	-
CYCLO + TOPO + CX-5461	Found Dead	53		138.331	160.62	NTF	-	-	-	-	-	-	-	-	9.79E+02	6.84E+02	1.57E+04	1.07E+03	9.17E+02	1.71E+03	9.04E+02	1.27E+03	Skipped Holiday	-	-	-	-	-	-	-
LIPO-IRN + TMZ + CX-5461	Found Dead	82		96.168	1059.386	1246.892	1909.246	4229.495	-	-	-	-	-	-	7.42E+02	6.53E+02	2.28E+03	1.34E+03	1.51E+03	3.07E+03	1.24E+03	2.06E+03	Skipped Holiday	7.16E+02	-	-	-	-	-	-
