## Supplementary Tables for "The chemotherapeutic CX-5461 primarily targets TOP2B and exhibits selective activity in high-risk neuroblastoma": SuppTab5_pTabMyn_AtmAtrIrnStudy.csv

Curve1	Curve2	LogRankPValue
CONTROL	LIPO-IRN	1.11e-01
CONTROL	CX-5461 + ATMi	5.01e-01
CONTROL	CX-5461 + ATRi	7.91e-01
CONTROL	CX-5461 + LIPO-IRN	2.91e-02
CONTROL	CX-5461 + LIPO-IRN + ATMi	2.13e-02
CONTROL	CX-5461 + LIPO-IRN + ATRi	1.30e-03
LIPO-IRN	CX-5461 + ATMi	3.64e-01
LIPO-IRN	CX-5461 + ATRi	3.07e-01
LIPO-IRN	CX-5461 + LIPO-IRN	5.30e-01
LIPO-IRN	CX-5461 + LIPO-IRN + ATMi	1.21e-01
LIPO-IRN	CX-5461 + LIPO-IRN + ATRi	1.91e-01
CX-5461 + ATMi	CX-5461 + ATRi	5.96e-01
CX-5461 + ATMi	CX-5461 + LIPO-IRN	1.18e-01
CX-5461 + ATMi	CX-5461 + LIPO-IRN + ATMi	2.99e-02
CX-5461 + ATMi	CX-5461 + LIPO-IRN + ATRi	3.49e-03
CX-5461 + ATRi	CX-5461 + LIPO-IRN	1.60e-02
CX-5461 + ATRi	CX-5461 + LIPO-IRN + ATMi	2.84e-02
CX-5461 + ATRi	CX-5461 + LIPO-IRN + ATRi	5.43e-04
CX-5461 + LIPO-IRN	CX-5461 + LIPO-IRN + ATMi	6.52e-02
CX-5461 + LIPO-IRN	CX-5461 + LIPO-IRN + ATRi	9.91e-02
CX-5461 + LIPO-IRN + ATMi	CX-5461 + LIPO-IRN + ATRi	1.84e-01
