## Supplementary Tables for "The chemotherapeutic CX-5461 primarily targets TOP2B and exhibits selective activity in high-risk neuroblastoma": SuppTab6_pTabAtrx_AtmAtrIrnStudy.csv

Curve1	Curve2	LogRankPValue
CONTROL	LIPO-IRN	3.68e-05
CONTROL	CX-5461 + ATMi	1.95e-01
CONTROL	CX-5461 + ATRi	5.61e-01
CONTROL	CX-5461 + LIPO-IRN	9.43e-05
CONTROL	CX-5461 + LIPO-IRN + ATMi	6.81e-04
CONTROL	CX-5461 + LIPO-IRN + ATRi	9.43e-05
LIPO-IRN	CX-5461 + ATMi	6.93e-04
LIPO-IRN	CX-5461 + ATRi	2.92e-05
LIPO-IRN	CX-5461 + LIPO-IRN	9.50e-04
LIPO-IRN	CX-5461 + LIPO-IRN + ATMi	7.34e-01
LIPO-IRN	CX-5461 + LIPO-IRN + ATRi	9.50e-04
CX-5461 + ATMi	CX-5461 + ATRi	2.58e-01
CX-5461 + ATMi	CX-5461 + LIPO-IRN	1.02e-04
CX-5461 + ATMi	CX-5461 + LIPO-IRN + ATMi	2.53e-02
CX-5461 + ATMi	CX-5461 + LIPO-IRN + ATRi	1.02e-04
CX-5461 + ATRi	CX-5461 + LIPO-IRN	6.47e-05
CX-5461 + ATRi	CX-5461 + LIPO-IRN + ATMi	1.54e-03
CX-5461 + ATRi	CX-5461 + LIPO-IRN + ATRi	6.47e-05
CX-5461 + LIPO-IRN	CX-5461 + LIPO-IRN + ATMi	1.02e-03
CX-5461 + LIPO-IRN	CX-5461 + LIPO-IRN + ATRi	1.32e-01
CX-5461 + LIPO-IRN + ATMi	CX-5461 + LIPO-IRN + ATRi	4.29e-03
