## Supplementary Tables for "The chemotherapeutic CX-5461 primarily targets TOP2B and exhibits selective activity in high-risk neuroblastoma": SuppTab8_Preclinical Data_CX-5461_CycloTemoStudy_atrx.csv

Table S8: Results of our 2nd mouse study in the SJNBL047443_X, ATRX Mutant Neuroblastoma mouse model.
Tx Group	Reason off study	Tx Duration (days)	Days alive after completion	Enrollment - US	Course 1 wk 3 - US	Course 2 wk 3 - US	Course 3 wk 3 - US	Course 4 wk 3 - US	End of Therapy 1 US	End of Therapy 2 US	End of Therapy 3 US	End of Therapy 4 US	End of Therapy 5 US	Enrollment - IVIS	Course 1 wk 1 - IVIS	Course 1 wk 2 - IVIS	Course 1 wk 3 - IVIS	Course 2 wk 1 - IVIS	Course 2 wk 2 - IVIS	Course 2 wk 3 - IVIS	Course 3 wk 1 - IVIS	Course 3 wk 2 - IVIS	Course 3 wk 3 - IVIS	Course 4 wk 1 - IVIS	Course 4 wk 2 - IVIS	Course 4 wk 3 - IVIS	End of Therapy Week 1	End of Therapy Week 2	End of Therapy Week 3	End of Therapy Week 4	End of Therapy Week 5	End of Therapy Week 6
CONTROL	Tumor > 20%	19		497.645	BFOV	-	-	-	-	-	-	-	-	8.75E+02	2.27E+03	1.19E+03	-	-	-	-	-	-	-	-	-	-	-	-	-	-	-	-
CONTROL	Tumor > 20%	12		1115.012	-	-	-	-	-	-	-	-	-	2.43E+03	1.65E+04	2.55E+03	-	-	-	-	-	-	-	-	-	-	-	-	-	-	-	-
CONTROL	Tumor > 20%	19		289.938	BFOV	-	-	-	-	-	-	-	-	1.46E+03	1.34E+03	1.49E+03	-	-	-	-	-	-	-	-	-	-	-	-	-	-	-	-
CONTROL	Tumor > 20%	19		336.672	BFOV	-	-	-	-	-	-	-	-	3.24E+04	1.15E+04	2.08E+04	-	-	-	-	-	-	-	-	-	-	-	-	-	-	-	-
CONTROL	Tumor > 20%	26		588.287	BFOV	-	-	-	-	-	-	-	-	7.81E+02	8.77E+02	7.25E+02	6.57E+02	-	-	-	-	-	-	-	-	-	-	-	-	-	-	-
CONTROL	Tumor > 20%	12		243.666	-	-	-	-	-	-	-	-	-	9.19E+02	1.40E+03	2.03E+03	-	-	-	-	-	-	-	-	-	-	-	-	-	-	-	-
CONTROL	Tumor > 20%	18		191.6002	BFOV	-	-	-	-	-	-	-	-	8.95E+02	7.92E+02	5.94E+02	-	-	-	-	-	-	-	-	-	-	-	-	-	-	-	-
CX-5461	Tumor > 20%	26		187.915	4411.099	-	-	-	-	-	-	-	-	2.90E+04	2.32E+04	9.80E+03	1.48E+03	6.03E+02	-	-	-	-	-	-	-	-	-	-	-	-	-	-
CX-5461	Tumor > 20%	26		614.837	BFOV	-	-	-	-	-	-	-	-	1.23E+03	1.33E+03	1.06E+03	8.65E+02	1.31E+03	-	-	-	-	-	-	-	-	-	-	-	-	-	-
CX-5461	Tumor > 20%	19		193.14	BFOV	-	-	-	-	-	-	-	-	2.10E+04	5.43E+03	1.04E+03	-	-	-	-	-	-	-	-	-	-	-	-	-	-	-	-
CX-5461	Tumor > 20%	26		166.035	4942.771	-	-	-	-	-	-	-	-	2.94E+05	7.71E+03	1.26E+04	8.90E+03	9.82E+02	-	-	-	-	-	-	-	-	-	-	-	-	-	-
CX-5461	Tumor > 20%	18		320.463	BFOV	-	-	-	-	-	-	-	-	7.79E+02	1.14E+03	8.43E+02	-	-	-	-	-	-	-	-	-	-	-	-	-	-	-	-
CX-5461	Tumor > 20%	12		137.516	-	-	-	-	-	-	-	-	-	6.60E+02	1.00E+03	-	-	-	-	-	-	-	-	-	-	-	-	-	-	-	-	-
CYCLO + TOPO	Tumor > 20%	58		89.808	NTF	37.436	-	-	-	-	-	-	-	2.48E+03	1.01E+03	7.94E+02	8.93E+02	9.71E+02	9.66E+02	1.58E+03	9.73E+02	6.03E+02	-	-	-	-	-	-	-	-	-	-
CYCLO + TOPO	Completed therapy	84	131	97.557	NTF	12.493	14.21	NTF	11.529	4.49	NTF	NTF	NTF	2.46E+04	2.48E+04	2.97E+04	2.06E+03	1.20E+03	1.77E+03	1.15E+03	1.04E+03	7.82E+02	9.91E+02	1.60E+03	1.27E+03	1.50E+03	7.03E+02	1.28E+03	8.45E+02	Skipped Holiday	1.11E+03	7.98E+02
CYCLO + TOPO	Completed therapy	84	34	483.385	150.485	NTF	34.968	NTF	-	-	-	-	-	1.12E+03	6.40E+02	2.15E+03	9.20E+02	1.38E+03	9.02E+02	1.05E+03	1.39E+03	7.45E+02	1.13E+03	7.74E+02	3.47E+02	9.41E+02	4.61E+02	Skipped Holiday	1.19E+03	-	-	-
CYCLO + TOPO	Completed therapy	84	73	847.868	233.215	1.767	42.095	0.552	0.77	72.829	NTF	-	-	8.73E+02	1.67E+03	9.62E+02	7.83E+02	9.35E+02	8.43E+02	1.12E+03	1.37E+03	5.99E+02	7.39E+02	8.71E+02	3.90E+02	8.66E+02	4.29E+02	Skipped Holiday	7.97E+02	-	-	-
CYCLO + TOPO	Completed therapy	84	52	1062.9	471.442	3.58	NTF	NTF	5.95	617.56	-	-	-	1.47E+03	1.67E+03	1.03E+03	8.80E+02	1.53E+03	9.10E+02	8.52E+02	1.42E+03	9.75E+02	1.18E+03	9.29E+02	7.75E+02	1.06E+03	1.25E+03	Skipped Holiday	1.59E+03	-	-	-
CYCLO + TOPO	Completed therapy	84	164	113.019	43.174	NTF	NTF	NTF	146.037	9.553	NTF	NTF	NTF	4.63E+02	4.10E+03	1.85E+03	1.03E+03	1.02E+03	1.05E+03	1.03E+03	7.42E+02	1.10E+03	1.27E+03	4.30E+02	7.85E+02	8.20E+02	Skipped Holiday	1.01E+03	9.34E+02	-	-	-
CYCLO + TOPO + CX-5461	Completed therapy	84	40	232.051	43.609	14.956	12.554	5.007	-	-	-	-	-	1.15E+04	3.26E+04	7.92E+04	1.59E+03	8.61E+02	9.90E+02	1.08E+03	8.66E+02	9.77E+02	8.48E+02	1.25E+03	8.37E+02	1.16E+03	5.12E+02	6.25E+02	5.13E+02	Skipped Holiday	8.10E+02	6.68E+02
CYCLO + TOPO + CX-5461	Completed therapy	84	250	91.833	NTF	26.271	79.424	NTF	21.97	6.676	NTF	384.905	203.87	5.45E+03	1.40E+03	8.71E+02	8.79E+02	8.35E+02	9.95E+02	1.01E+03	8.63E+02	8.92E+02	1.15E+03	1.11E+03	1.16E+03	1.00E+03	5.42E+02	5.70E+02	6.55E+02	Skipped Holiday	8.52E+02	9.13E+02
CYCLO + TOPO + CX-5461	Completed therapy	84	166	242.621	84.141	13.092	NTF	NTF	NTF	13.837	NTF	NTF	3.492	2.24E+03	7.71E+03	6.56E+03	2.99E+03	1.36E+03	9.90E+02	9.15E+02	1.09E+03	1.28E+03	1.01E+03	1.59E+03	5.16E+02	8.76E+02	5.81E+02	Skipped Holiday	9.67E+02	1.03E+03	-	-
CYCLO + TOPO + CX-5461	Completed therapy	84	168	890.945	135.476	NTF	16.516	NTF	2.768	6.587	NTF	11.36	NTF	8.74E+02	9.03E+02	1.02E+03	7.92E+02	1.24E+03	9.39E+02	6.80E+02	1.12E+03	1.61E+03	1.24E+03	1.11E+03	7.88E+02	9.06E+02	7.00E+02	Skipped Holiday	1.01E+03	9.33E+02	-	-
CYCLO + TOPO + CX-5461	Completed therapy	84	96	763.882	314.145	7.319	NTF	NTF	18.794	44.395	NTF	39.112	149.901	6.37E+03	8.72E+03	4.55E+03	5.65E+03	2.84E+03	1.44E+03	1.18E+03	1.37E+03	1.36E+03	1.19E+03	1.59E+03	5.55E+02	9.11E+02	8.31E+02	Skipped Holiday	1.32E+03	9.11E+02	-	-
LIPO-IRN + TMZ	Completed therapy	84	3	1144.161	62.272	22.998	11.822	1408.813	-	-	-	-	-	2.69E+03	1.97E+05	1.28E+05	5.79E+03	3.15E+03	9.49E+02	2.54E+03	2.27E+03	1.11E+03	8.44E+02	1.12E+03	1.95E+03	6.96E+02	-	-	-	-	-	-
LIPO-IRN + TMZ	Tumor > 20%	54		1220.792	238.952	178.744	-	-	-	-	-	-	-	7.67E+02	1.53E+03	5.88E+02	5.40E+02	1.18E+03	9.08E+02	9.00E+02	7.94E+02	1.06E+03	-	-	-	-	-	-	-	-	-	-
LIPO-IRN + TMZ	Completed therapy	84	3	3359.397	176.068	47.023	297.944	3860.912	-	-	-	-	-	1.58E+03	1.25E+03	1.04E+03	8.33E+02	1.02E+03	9.81E+02	1.22E+03	1.02E+03	9.94E+02	7.94E+02	1.08E+03	6.71E+02	9.11E+02	-	-	-	-	-	-
LIPO-IRN + TMZ	Tumor > 20%	47		1277.192	61.123	1297.248	-	-	-	-	-	-	-	4.55E+03	1.15E+03	6.31E+02	1.60E+03	1.36E+03	6.67E+02	9.92E+02	9.25E+02	-	-	-	-	-	-	-	-	-	-	-
LIPO-IRN + TMZ	Found dead	59		204.207	25.815	1.498	-	-	-	-	-	-	-	5.90E+02	9.79E+02	1.03E+03	4.00E+01	8.94E+02	1.27E+03	9.83E+02	5.58E+02	6.24E+02	-	-	-	-	-	-	-	-	-	-
LIPO-IRN + TMZ	Tumor > 20%	61		200.459	133.508	118.398	3791.644	-	-	-	-	-	-	8.18E+02	8.29E+02	1.16E+03	8.48E+02	1.04E+03	1.04E+03	9.67E+02	4.22E+02	5.74E+02	-	-	-	-	-	-	-	-	-	-
LIPO-IRN + TMZ	Completed therapy	84	5	245.952	16.193	9.01	1296.869	2750.315	-	-	-	-	-	5.80E+02	7.90E+02	1.07E+03	7.71E+02	9.72E+02	1.27E+03	1.01E+03	6.04E+02	5.55E+02	5.53E+02	Skipped Holiday	1.00E+03	8.30E+02	-	-	-	-	-	-
LIPO-IRN + TMZ	Tumor > 20%	51		95.58	206.446	719.707	-	-	-	-	-	-	-	7.79E+02	8.22E+02	6.87E+02	8.51E+02	1.14E+03	1.05E+03	6.96E+02	5.35E+02	-	-	-	-	-	-	-	-	-	-	-
LIPO-IRN + TMZ	Completed therapy	84	5	380.835	385.689	220.742	507.648	6053.099	-	-	-	-	-	8.36E+02	6.85E+02	6.44E+02	5.46E+02	1.13E+03	1.07E+03	4.78E+02	7.50E+02	4.19E+02	Skipped Holiday	1.18E+03	4.93E+02	-	-	-	-	-	-	-
LIPO-IRN + TMZ	Tumor > 20%	26		139.597	2741.623	-	-	-	-	-	-	-	-	6.89E+02	6.61E+02	5.32E+02	4.48E+02	1.15E+03	-	-	-	-	-	-	-	-	-	-	-	-	-	-
LIPO-IRN + TMZ + CX-5461	Completed therapy	84	3	3225.355	38.907	41.361	63.199	2778.211	-	-	-	-	-	8.35E+02	8.92E+02	6.56E+02	3.78E+02	9.59E+02	7.25E+02	5.97E+02	6.68E+02	7.12E+02	6.98E+02	1.10E+03	7.13E+02	5.80E+02	-	-	-	-	-	-
LIPO-IRN + TMZ + CX-5461	Tumor > 20%	75		3497.321	246.026	no volume recorded	94.018	-	-	-	-	-	-	4.65E+03	8.62E+03	1.04E+03	7.90E+02	1.21E+03	8.78E+02	7.76E+02	6.26E+02	5.61E+02	5.15E+02	7.80E+02	4.04E+02	-	-	-	-	-	-	-
LIPO-IRN + TMZ + CX-5461	Tumor > 20%	72		1257.923	437.672	93.188	2637.794	-	-	-	-	-	-	5.62E+02	1.25E+03	5.88E+02	6.44E+02	9.69E+02	6.90E+02	7.90E+02	6.94E+02	6.66E+02	5.05E+02	2.58E+02	-	-	-	-	-	-	-	-
LIPO-IRN + TMZ + CX-5461	Completed therapy	84	11	1994.772	72.708	6.375	21.852	127.731	-	-	-	-	-	1.58E+04	3.68E+03	8.90E+02	1.25E+03	9.69E+02	8.92E+02	1.13E+03	6.61E+02	9.89E+02	4.75E+02	4.27E+02	4.88E+02	6.30E+02	-	-	-	-	-	-
LIPO-IRN + TMZ + CX-5461	Completed therapy	84	16	144.841	25.572	NTF	NTF	185.017	3936.238	-	-	-	-	8.14E+02	7.00E+02	5.25E+02	1.98E+02	8.80E+02	8.10E+02	8.13E+02	6.35E+02	5.71E+02	7.62E+02	Skipped Holiday	9.17E+02	6.63E+02	-	-	-	-	-	-
LIPO-IRN + TMZ + CX-5461	Completed therapy	84	24	109.076	NTF	7.435	NTF	10.022	1199.519	3678.895	-	-	-	8.31E+02	1.26E+03	8.09E+02	1.50E+03	1.20E+03	8.87E+02	7.90E+02	8.29E+02	8.48E+02	6.81E+02	Skipped Holiday	1.09E+03	6.68E+02	-	-	-	-	-	-
LIPO-IRN + TMZ + CX-5461	Completed therapy	84	38	120.044	13.366	NTF	NTF	14.841	100.278	486.494	4940.678	-	-	7.77E+02	7.98E+02	6.03E+02	1.02E+03	9.70E+02	8.67E+02	9.26E+02	5.90E+02	7.39E+02	8.02E+02	Skipped Holiday	1.15E+03	6.55E+02	-	-	-	-	-	-
LIPO-IRN + TMZ + CX-5461	Completed therapy	84	12	192.735	79.962	662.902	47.402	1052.624	4802.614	-	-	-	-	8.19E+02	9.57E+02	5.23E+02	8.85E+02	1.61E+03	9.86E+02	1.17E+03	5.74E+02	6.09E+02	9.79E+02	Skipped Holiday	1.36E+03	9.94E+02	-	-	-	-	-	-
LIPO-IRN + TMZ + CX-5461	Completed therapy	84	12	335.217	NTF	3.546	8.506	113.326	-	-	-	-	-	7.67E+02	7.19E+02	6.45E+02	6.41E+02	1.47E+03	1.11E+03	5.18E+02	6.39E+02	3.73E+02	Skipped Holiday	1.03E+03	5.45E+02	-	-	-	-	-	-	-
Censored mice
CX-5461	Found dead	13		1058.151	-	-	-	-	-	-	-	-	-	1.64E+04	2.32E+03	1.10E+03	-	-	-	-	-	-	-	-	-	-	-	-	-	-	-	-
CX-5461	Found dead	6		175.43	-	-	-	-	-	-	-	-	-	4.32E+02	9.07E+02	-	-	-	-	-	-	-	-	-	-	-	-	-	-	-	-	-
CX-5461	Dosed wrong chemo * Mouse Sac'd	10		290.025	-	-	-	-	-	-	-	-	-	1.00E+03	9.26E+02	-	-	-	-	-	-	-	-	-	-	-	-	-	-	-	-	-
LIPO-IRN + TMZ + CX-5461	moribund	82		2689.702	1341.942	342.961	520.584	1807.004	-	-	-	-	-	5.14E+02	1.54E+03	5.08E+02	6.14E+02	9.77E+02	8.72E+02	9.11E+02	8.49E+02	1.17E+03	7.13E+02	4.47E+02	4.57E+02	-	-	-	-	-	-	-
