## Supplementary Tables for "The chemotherapeutic CX-5461 primarily targets TOP2B and exhibits selective activity in high-risk neuroblastoma": SuppTab9_pTabMyn_CycloTemoStudy.csv

Curve1	Curve2	LogRankPValue
CONTROL	CX-5461	7.01e-01
CONTROL	CYCLO + TOPO	8.99e-04
CONTROL	CYCLO + TOPO + CX-5461	4.70e-03
CONTROL	LIPO-IRN + TMZ	1.05e-02
CONTROL	LIPO-IRN + TMZ + CX-5461	2.02e-03
CX-5461	CYCLO + TOPO	4.70e-04
CX-5461	CYCLO + TOPO + CX-5461	3.46e-03
CX-5461	LIPO-IRN + TMZ	2.16e-03
CX-5461	LIPO-IRN + TMZ + CX-5461	1.25e-03
CYCLO + TOPO	CYCLO + TOPO + CX-5461	1.00e+00
CYCLO + TOPO	LIPO-IRN + TMZ	1.38e-01
CYCLO + TOPO	LIPO-IRN + TMZ + CX-5461	1.00e+00
CYCLO + TOPO + CX-5461	LIPO-IRN + TMZ	2.26e-01
CYCLO + TOPO + CX-5461	LIPO-IRN + TMZ + CX-5461	1.00e+00
LIPO-IRN + TMZ	LIPO-IRN + TMZ + CX-5461	1.76e-01
