## Supplementary Tables for "The chemotherapeutic CX-5461 primarily targets TOP2B and exhibits selective activity in high-risk neuroblastoma": SuppTab10_pTabAtrx_CycloTemoStudy.csv

Curve1	Curve2	LogRankPValue
CONTROL	CX-5461	2.79e-01
CONTROL	CYCLO + TOPO	4.58e-04
CONTROL	CYCLO + TOPO + CX-5461	1.13e-03
CONTROL	LIPO-IRN + TMZ	3.39e-05
CONTROL	LIPO-IRN + TMZ + CX-5461	3.43e-05
CX-5461	CYCLO + TOPO	1.05e-03
CX-5461	CYCLO + TOPO + CX-5461	2.44e-03
CX-5461	LIPO-IRN + TMZ	1.86e-04
CX-5461	LIPO-IRN + TMZ + CX-5461	9.04e-05
CYCLO + TOPO	CYCLO + TOPO + CX-5461	3.61e-01
CYCLO + TOPO	LIPO-IRN + TMZ	1.06e-01
CYCLO + TOPO	LIPO-IRN + TMZ + CX-5461	8.66e-01
CYCLO + TOPO + CX-5461	LIPO-IRN + TMZ	4.07e-02
CYCLO + TOPO + CX-5461	LIPO-IRN + TMZ + CX-5461	2.77e-01
LIPO-IRN + TMZ	LIPO-IRN + TMZ + CX-5461	5.29e-02
