## Supplementary Tables for "The chemotherapeutic CX-5461 primarily targets TOP2B and exhibits selective activity in high-risk neuroblastoma": SuppTab1_topCompoundsGDSC2016.xlsx

### Sheet: SuppTab1_topCompoundsGDSC2016
Table S1: All compounds screened in the GDSC ranked by their selectivity for neuroblastoma cell lines, as defined by our Selectivity Score, which is defined by the scaled (between 0 and 1) rank of the IC50 of the median neuroblastoma cell line. Annotations in columns "Target" and "Target.Pathway" were provided by GDSC.
Compound	Scaled.Rank	Target	Target.Pathway
SB52334	0.145343	ALK5	RTK signaling
CX-5461	0.146817	RNA Polymerase 1	Other
BMS-754807	0.16397	IGF1R, IR	IGFR signaling
Linsitinib	0.177994	IGF1R	IGFR signaling
MPS-1-IN-1	0.1875	MPS1	Mitosis
(5Z)-7-Oxozeaenol	0.192955	TAK1	Other, kinases
CAY10603	0.198764	HDAC1, HDAC6	Chromatin histone acetylation
Talazoparib	0.203782	PARP1, PARP2	Genome integrity
YK-4-279	0.207065	RNA helicase A	Other
HG-5-113-01	0.210983	LOK, LTK, TRCB, ABL(T315I)	Other
HG-5-88-01	0.226834	EGFR, ADCK4	Other, kinases
Nutlin-3a (-)	0.233108	MDM2	p53 pathway
Daporinad	0.236364	NAMPT	Metabolism
GSK1070916	0.237395	AURKA, AURKC	Mitosis
AR-42	0.243802	HDAC1	Chromatin histone acetylation
Axitinib	0.250563	PDGFR, KIT, VEGFR	RTK signaling
TW 37	0.260644	BCL2, BCL-XL, MCL1	Apoptosis regulation
5-Fluorouracil	0.270855	Antimetabolite (DNA & RNA)	Other
KIN001-266	0.270961	MAP3K8	Other, kinases
Amuvatinib	0.273895	KIT, PDGFRA, FLT3	Other, kinases
SB216763	0.274522	GSK3A, GSK3B	WNT signaling
Camptothecin	0.275224	TOP1	DNA replication
GSK429286A	0.280773	ROCK1, ROCK2	Cytoskeleton
NG-25	0.287615	TAK1, MAP4K2	Other, kinases
Rucaparib	0.289419	PARP1, PARP2	Genome integrity
Navitoclax	0.292793	BCL2, BCL-XL, BCL-W	Apoptosis regulation
TPCA-1	0.294479	IKK2	Other, kinases
IPA-3	0.294624	PAK1	Cytoskeleton
I-BET-762	0.29641	BRD2, BRD3, BRD4	Chromatin other
YM201636	0.303681	PYKFYVE	Other
BMS-536924	0.306475	IGF1R, IR	IGFR signaling
XMD14-99	0.308163	ALK, CDK7, LTK, others	Other
Palbociclib	0.311343	CDK4, CDK6	Cell cycle
Tubastatin A	0.314168	HDAC1, HDAC6, HDAC8	Chromatin histone acetylation
Tretinoin	0.317101	Retinoic acid	Other
WIKI4	0.319487	TNKS1, TNKS2	WNT signaling
Belinostat	0.319664	HDAC1	Chromatin histone acetylation
KIN001-260	0.323439	IKKB	Other
NVP-TAE684	0.324885	ALK	RTK signaling
SN-38	0.330062	TOP1	DNA replication
KIN001-270	0.337423	CDK9	Cell cycle
ZM447439	0.340909	AURKA, AURKB	Mitosis
Vorinostat	0.346197	HDAC inhibitor Class I, IIa, IIb, IV	Chromatin histone acetylation
BX796	0.349099	TBK1, PDK1 (PDPK1), IKK, AURKB, AURKC	Other
KIN001-244	0.36131	PDK1 (PDPK1)	Other, kinases
Y-39983	0.361963	ROCK	Cytoskeleton
TL-1-85	0.367076	TAK	Other, kinases
Cetuximab	0.369878	EGFR	EGFR signaling
RO-3306	0.372748	CDK1	Cell cycle
GW441756	0.373034	NTRK1	RTK signaling
CHIR-99021	0.373146	GSK3A, GSK3B	WNT signaling
Cisplatin	0.37346	DNA crosslinker	DNA replication
Quizartinib	0.373851	FLT3	RTK signaling
GSK269962A	0.373926	ROCK1, ROCK2	Cytoskeleton
T0901317	0.373971	LXR, FXR	Other
NPK76-II-72-1	0.375256	PLK3	Cell cycle
Selisistat	0.37885	SIRT1	Chromatin histone acetylation
QL-XII-47	0.379592	BTK, BMX	Other, kinases
CCT007093	0.380457	PPM1D	Other
Masitinib	0.381001	KIT, PDGFRA, PDGFRB	Other, kinases
NSC-207895	0.38105	MDM4	p53 pathway
NVP-BHG712	0.381391	EPHB4	Other
Genentech Cpd 10	0.384537	AURKA, AURKB	Mitosis
Cytarabine	0.386952	Antimetabolite	DNA replication
CMK	0.387324	RSK2	ERK MAPK signaling
CP724714	0.388776	ERBB2	EGFR signaling
Fedratinib	0.389173	JAK2	Other, kinases
CUDC-101	0.389583	HDAC1-10, EGFR, ERBB2	Other
Bicalutamide	0.391186	AR	Hormone-related
PF-4708671	0.392632	S6K1	PI3K/MTOR signaling
Ispinesib Mesylate	0.398167	KSP	Mitosis
SB-505124	0.399586	ALK4, ALK5	RTK signaling
Tivozanib	0.399796	VEGFR1, VEGFR2, VEGFR3	RTK signaling
TL-2-105	0.399797	not defined	ERK MAPK signaling
JNK Inhibitor VIII	0.410835	JNK	JNK and p38 signaling
IOX2	0.412616	EGLN1	Other
FMK	0.414779	RSK	Other, kinases
UNC1215	0.415873	L3MBTL3	Chromatin other
OSI-930	0.416752	KIT	RTK signaling
Ruxolitinib	0.419552	JAK1, JAK2	Other, kinases
EHT-1864	0.42168	RAC1, RAC2, RAC3	Cytoskeleton
Motesanib	0.422773	VEGFR, RET, KIT, PDGFR	RTK signaling
Cabozantinib	0.424335	VEGFR, MET, RET, KIT, FLT1, FLT3, FLT4, TIE2,AXL	Other, kinases
QL-XI-92	0.42551	DDR1	Other
CCT-018159	0.427583	HSP90	Protein stability and degradation
AZD7762	0.429933	CHEK1, CHEK2	Cell cycle
JQ1	0.430688	BRD2, BRD3, BRD4, BRDT	Chromatin other
BX-912	0.431193	PDK1 (PDPK1)	PI3K/MTOR signaling
FR-180204	0.43456	ERK1, ERK2	ERK MAPK signaling
LFM-A13	0.44086	BTK	Other, kinases
681640	0.442284	WEE1, CHEK1	Cell cycle
CP466722	0.442523	ATM	Genome integrity
VNLG/124	0.443532	HDAC,RAR	Chromatin histone acetylation
Shikonin	0.44397	not defined	Other
XMD13-2	0.444842	RIPK1	Apoptosis regulation
Bleomycin (50 uM)	0.445015	dsDNA break induction	DNA replication
SGC0946	0.445975	DOT1L	Chromatin histone methylation
Linifanib	0.44898	VEGFR1, VEGFR2, VEGFR3, CSF1R, FLT3, KIT	RTK signaling
Elesclomol	0.449552	HSP90	Protein stability and degradation
SL0101	0.450688	RSK, AURKB, PIM1, PIM3	Other
BAY-61-3606	0.454741	SYK	Other, kinases
CI-1040	0.455165	MEK1, MEK2	ERK MAPK signaling
BMS-345541	0.455748	IKK1, IKK2	Other, kinases
GW-2580	0.456122	CSF1R	RTK signaling
TAK-715	0.4588	p38alpha, p38beta	JNK and p38 signaling
PAC-1	0.459195	Procaspase-3, Procaspase-7	Apoptosis regulation
XMD8-92	0.459615	MAPK7	Other, kinases
Zibotentan	0.463664	Endothelin-1 receptor (EDNRA)	Other
Alectinib	0.464688	ALK	RTK signaling
NU7441	0.465537	DNAPK	Genome integrity
Lestauritinib	0.46917	FLT3, JAK2, NTRK1, NTRK2, NTRK3	Other, kinases
BIX02189	0.473415	MEK5, ERK5	ERK MAPK signaling
KIN001-236	0.473415	Angiopoietin-1 receptor	Other
Saracatinib	0.474771	ABL, SRC	RTK signaling
Tozasertib	0.477435	AURKA, AURKB, AURKC, others	Mitosis
Imatinib	0.478211	ABL, KIT, PDGFR	RTK signaling
Trametinib	0.482796	MEK1, MEK2	ERK MAPK signaling
PFI-1	0.482972	BRD4	Chromatin other
Lenalidomide	0.483763	CRBN	Protein stability and degradation
QS11	0.486574	ARFGAP1	Other
Entinostat	0.48715	HDAC1, HDAC3	Chromatin histone acetylation
JQ12	0.487152	HDAC1, HDAC2	Chromatin histone acetylation
QL-XII-61	0.489879	BMX, BTK	Other, kinases
Avagacestat	0.489985	Amyloid beta20, Amyloid beta40	Other
WH-4-023	0.490566	SRC, LCK	Other, kinases
Sorafenib	0.4942	PDGFR, KIT, VEGFR, RAF	RTK signaling
OSU-03012	0.494624	PDK1 (PDPK1)	Other, kinases
Piperlongumine	0.496373	Induces reactive oxygen species	Other
XMD11-85h	0.499037	BRSK2, FLT4, MARK4, PRKCD, RET, SPRK1	Other
Enzastaurin	0.501529	PKCB	Other, kinases
PHA-665752	0.503448	MET	RTK signaling
AZ628	0.506993	BRAF	ERK MAPK signaling
KU-55933	0.507328	ATM	Genome integrity
XMD15-27	0.511224	CAMK2	Other, kinases
Crizotinib	0.511521	MET, ALK, ROS1	RTK signaling
STF-62247	0.511795	Autophagy inducer	Other
Dacinostat	0.511803	HDAC1	Chromatin histone acetylation
Tamoxifen	0.512422	ESR1	Hormone-related
Afatinib	0.512473	ERBB2, EGFR	EGFR signaling
JW-7-24-1	0.514286	LCK	Other, kinases
Veliparib	0.517917	PARP1, PARP2	Genome integrity
Serdemetan	0.51873	MDM2	p53 pathway
PI-103	0.519092	PI3Kalpha, DAPK3, CLK4, PIM3, HIPK2	PI3K/MTOR signaling
GSK650394	0.519523	SGK2, SGK3	Other
THZ-2-102-1	0.521875	CDK7	Cell cycle
NSC-87877	0.522436	SHP-1 (PTPN6), SHP-2 (PTPN11)	Other
Temozolomide	0.523305	DNA alkylating agent	DNA replication
Refametinib	0.525433	MEK1, MEK2	ERK MAPK signaling
Methotrexate	0.525785	Antimetabolite	DNA replication
GSK319347A	0.529138	IKK	Other
WHI-P97	0.529652	JAK3	Other, kinases
QL-X-138	0.531056	BTK	Other, kinases
Mitomycin-C	0.534335	DNA crosslinker	DNA replication
Olaparib	0.53737	PARP1, PARP2	Genome integrity
UNC0638	0.540185	G9a and GLP methyltransferases	Chromatin histone methylation
Nilotinib	0.540332	ABL	ABL signaling
Doramapimod	0.54618	p38, JNK2	JNK and p38 signaling
PD173074	0.550676	FGFR1, FGFR3	RTK signaling
Gefitinib	0.551181	EGFR	EGFR signaling
Vismodegib	0.553191	SMO	Other
PF-562271	0.553746	FAK, FAK2	Cytoskeleton
ZSTK474	0.556008	PI3K (class 1)	PI3K/MTOR signaling
PIK-93	0.55726	PI3Kgamma	PI3K/MTOR signaling
JNK-9L	0.559574	JNK2, JNK3	JNK and p38 signaling
Etoposide	0.560106	TOP2	DNA replication
VX-11e	0.560901	ERK2	ERK MAPK signaling
Ponatinib	0.564362	ABL, PDGFRA, VEGFR2, FGFR1, SRC, TIE2, FLT3	RTK signaling
SB590885	0.569124	BRAF	ERK MAPK signaling
PD0325901	0.569318	MEK1, MEK2	ERK MAPK signaling
rTRAIL	0.569488	TRAIL receptor agonist	Apoptosis regulation
Parthenolide	0.56993	HDAC1	Chromatin histone acetylation
BMS-509744	0.570258	ITK	Other
A-770041	0.5726	LCK, FYN	Other, kinases
Pelitinib	0.573034	EGFR	EGFR signaling
VX-702	0.573596	p38	JNK and p38 signaling
Pevonedistat	0.573793	NAE	Other
Selumetinib	0.578658	MEK1, MEK2	ERK MAPK signaling
Dasatinib	0.580378	ABL, SRC, Ephrins, PDGFR, KIT	Other
Erlotinib	0.582697	EGFR	EGFR signaling
S-Trityl-L-cysteine	0.584706	KIF11	Mitosis
Thapsigargin	0.587527	SERCA	Other
Epothilone B	0.58754	Microtubule stabiliser	Mitosis
MG-132	0.590164	Proteasome, CAPN1	Protein stability and degradation
Pyrimethamine	0.590909	Dihydrofolate reductase (DHFR)	Other
OSI-027	0.595483	MTORC1, MTORC2	PI3K/MTOR signaling
SNX-2112	0.6	HSP90	Protein stability and degradation
Doxorubicin	0.601504	Anthracycline	DNA replication
PHA-793887	0.605102	CDK2, CDK7, CDK5	Cell cycle
GSK690693	0.607362	AKT1, AKT2, AKT3	PI3K/MTOR signaling
Idelalisib	0.612016	PI3Kdelta	PI3K/MTOR signaling
GW843682X	0.613583	PLK1	Cell cycle
Dabrafenib	0.616833	BRAF	ERK MAPK signaling
Lapatinib	0.623223	ERBB2, EGFR	EGFR signaling
Vinblastine	0.62374	Microtubule destabiliser	Mitosis
Sunitinib	0.624413	PDGFR, KIT, VEGFR, FLT3, RET, CSF1R	RTK signaling
Gemcitabine	0.62581	Pyrimidine antimetabolite	DNA replication
Obatoclax Mesylate	0.627302	BCL2, BCL-XL, BCL-W, MCL1	Apoptosis regulation
AZD8055	0.628409	MTORC1, MTORC2	PI3K/MTOR signaling
Embelin	0.631974	XIAP	Apoptosis regulation
Cyclopamine	0.633886	SMO	Other
AZD6482	0.635056	PI3Kbeta	PI3K/MTOR signaling
MK-2206	0.635417	AKT1, AKT2	PI3K/MTOR signaling
PLX-4720	0.638979	BRAF	ERK MAPK signaling
CGP-60474	0.639671	CDK1,CDK2,CDK5,CDK7,CDK9, PKC	Cell cycle
DMOG	0.64461	HIF-PH	Metabolism
Omipalisib	0.644898	PI3K (class 1), MTORC1, MTORC2	PI3K/MTOR signaling
GSK1904529A	0.646617	IGF1R, IR	IGFR signaling
Bleomycin	0.646804	dsDNA break induction	DNA replication
ZG-10	0.649326	JNK1	JNK and p38 signaling
Luminespib	0.651466	HSP90	Protein stability and degradation
Midostaurin	0.652497	PKC, PPK, FLT1, c-FGR, others	Other
BI-2536	0.654118	PLK1, PLK2, PLK3	Cell cycle
FTI-277	0.654255	Farnesyl-transferase (FNTA)	Other
CGP-082996	0.656103	CDK4	Cell cycle
XMD8-85	0.658392	ERK5, BET	Other
A-443654	0.658451	AKT1, AKT2, AKT3	PI3K/MTOR signaling
WZ3105	0.670072	SRC, ROCK2, NTRK2, FLT3, IRAK1, others	Other
AT-7519	0.674157	CDK1, CDK2, CDK4, CDK6, CDK9	Cell cycle
Dactolisib	0.674234	PI3K (Class 1), MTORC1, MTORC2	PI3K/MTOR signaling
AICA Ribonucleotide	0.677237	AMPK agonist	Metabolism
GNF-2	0.679245	BCR-ABL	ABL signaling
AS601245	0.679957	JNK1, JNK2, JNK2	JNK and p38 signaling
AS605240	0.680982	PI3Kgamma	PI3K/MTOR signaling
Z-LLNle-CHO	0.681925	gamma-secretase	Other
Bortezomib	0.68267	Proteasome	Protein stability and degradation
Docetaxel	0.693169	Microtubule stabiliser	Mitosis
Pazopanib	0.696121	CSF1R, KIT, PDGFRA, PDGFRB	RTK signaling
Pictilisib	0.701501	PI3K (class 1)	PI3K/MTOR signaling
Bosutinib	0.701902	SRC, ABL, TEC	Other, kinases
AKT inhibitor VIII	0.704534	AKT1, AKT2, AKT3	PI3K/MTOR signaling
Bexarotene	0.706202	Retinioic X receptor (RXR) agonist	Other
Vinorelbine	0.706695	Microtubule destabiliser	Mitosis
Seliciclib	0.707346	CDK2, CDK7, CDK9	Cell cycle
JW-7-52-1	0.711679	MTOR	PI3K/MTOR signaling
Tipifarnib	0.716595	Farnesyl-transferase (FNTA)	Other
Tanespimycin	0.723285	HSP90	Protein stability and degradation
HG6-64-1	0.723291	BRAF	ERK MAPK signaling
Paclitaxel	0.727166	Microtubule stabiliser	Mitosis
Salubrinal	0.732311	EIF2A	Other
Temsirolimus	0.733788	MTOR	PI3K/MTOR signaling
Bryostatin 1	0.734341	PKC	Other, kinases
Rapamycin	0.735219	MTORC1	PI3K/MTOR signaling
FH535	0.738147	PPARgamma, PPARdelta	WNT signaling
XAV939	0.73954	TNKS1, TNKS2	WNT signaling
WZ-1-84	0.74061	BMX	Other, kinases
THZ-2-49	0.76	CDK9	Cell cycle
Sepantronium bromide	0.767196	BIRC5	Apoptosis regulation
TGX221	0.779859	PI3Kbeta	PI3K/MTOR signaling
Phenformin	0.828689	Biguanide agent	Other
QL-VIII-58	0.837812	MTOR, ATR	Other
