## Supplementary Tables for "The chemotherapeutic CX-5461 primarily targets TOP2B and exhibits selective activity in high-risk neuroblastoma": SuppTab3_Preclinical Data_CX-5461_AtmAtrIrnStudy_mycn.xlsx

### Sheet: SuppTab3_Preclinical Data_CX-54
Table S3: Results of our first mouse study in the SJNBL046_X, MYCN-amplified Neuroblastoma mouse. US, Ultrasound;
Tx Group	Reason off study	Tx Duration (days)	Days alive after completion	Enrollment - US	Course 1 wk 3 - US	Course 2 wk 3 - US	Course 3 wk 3 - US	Course 4 wk 3 - US	End of Therapy 1 US	End of Therapy 2 US
CONTROL	Tumor >20%	23		314.627	4580.4	-	-	-	-	-
CONTROL	Tumor >20%	23		339.987	5979.24	-	-	-	-	-
CONTROL	Tumor >20%	24		380.145	BFOV	-	-	-	-	-
CONTROL	Tumor >20%	24		264.608	BFOV	-	-	-	-	-
CONTROL	Tumor >20%	17		590.951	BFOV	-	-	-	-	-
CONTROL	Tumor >20%	24		80.298	2926.78	-	-	-	-	-
CONTROL	Tumor >20%	43		164.71	1271.05	5614.37	-	-	-	-
CONTROL	Tumor >20%	64		116.826	379.594	1334.82	BFOV	-	-	-
LIPO-IRN	Tumor >20%	45		79.259	1285.69	3009.94	-	-	-	-
LIPO-IRN	Tumor >20%	24		245.566	3270.6	-	-	-	-	-
LIPO-IRN	Completed therapy	84	11	278.963	1564.13	-	546.134	1806.05	3885.9	-
LIPO-IRN	Completed therapy	84	11	150.458	270.036	-	1037.16	1865.03	BFOV	-
LIPO-IRN	Tumor >20%	23		964.622	3281.18	-	-	-	-	-
LIPO-IRN	Tumor >20%	43		354.58	1231.32	3379.67	-	-	-	-
LIPO-IRN	Tumor >20%	33		562.809	867.418	-	-	-	-	-
LIPO-IRN	Tumor >20%	26		151.542	2040.86	-	-	-	-	-
CX-5461 + PARPi	Tumor >20%	25		217.18	3426.89	-	-	-	-	-
CX-5461 + PARPi	Tumor >20%	16		552.917	-	-	-	-	-	-
CX-5461 + PARPi	Tumor >20%	30		195.176	2293.96	-	-	-	-	-
CX-5461 + PARPi	Tumor >20%	46		380.662	2125.22	BFOV	-	-	-	-
CX-5461 + PARPi	Tumor >20%	46		109.429	1699.91	BFOV	-	-	-	-
CX-5461 + PARPi	Tumor >20%	40		185.253	364.632	2414.9	-	-	-	-
CX-5461 + PARPi	Tumor >20%	30		295.874	1384.99	-	-	-	-	-
CX-5461 + PARPi	Tumor >20%	38		358.297	1953.07	3535.78	-	-	-	-
CX-5461 + ATMi	Tumor >20%	23		270.299	3600.57	-	-	-	-	-
CX-5461 + ATMi	Tumor >20%	19		322.895	2217.84	-	-	-	-	-
CX-5461 + ATMi	Tumor >20%	17		189.643	4506.63	-	-	-	-	-
CX-5461 + ATMi	Tumor >20%	39		179.896	1097.22	BFOV	-	-	-	-
CX-5461 + ATMi	Tumor >20%	45		76.981	739.451	3525.19	-	-	-	-
CX-5461 + ATMi	Tumor >20%	44		81.123	365.112	4011.33	-	-	-	-
CX-5461 + ATMi	Tumor >20%	65		553.425	430.384	693.775	BFOV	-	-	-
CX-5461 + ATRi	Tumor >20%	23		396.252	5512.61	-	-	-	-	-
CX-5461 + ATRi	Tumor >20%	31		123.546	2453.75	-	-	-	-	-
CX-5461 + ATRi	Tumor >20%	37		319.661	4362.14	BFOV	-	-	-	-
CX-5461 + ATRi	Tumor >20%	23		512.348	4903.1	-	-	-	-	-
CX-5461 + ATRi	Tumor >20%	43		180.26	715.168	-	-	-	-	-
CX-5461 + ATRi	Tumor >20%	32		440.697	1952.89	-	-	-	-	-
CX-5461 + ATRi	Tumor >20%	53		102.455	289.564	2461.68	-	-	-	-
CX-5461 + LIPO-IRN	Tumor >20%	31		184.636	3431.57	-	-	-	-	-
CX-5461 + LIPO-IRN	Tumor >20%	46		486.969	721.865	3726.18	-	-	-	-
CX-5461 + LIPO-IRN	Tumor >20%	44		286.246	811.199	5170.45	-	-	-	-
CX-5461 + LIPO-IRN	Tumor >20%	61		136.546	91.547	1949.6	3016.84	-	-	-
CX-5461 + LIPO-IRN	Tumor >20%	64		151.266	765.215	1256.44	2291.26	-	-	-
CX-5461 + LIPO-IRN	Tumor >20%	47		184.873	404.957	-	-	-	-	-
CX-5461 + LIPO-IRN	Tumor >20%	46		290.831	1949.86	-	-	-	-	-
CX-5461 + LIPO-IRN	Completed therapy	84	81	285.536	6.62	82.659	118.141	199.31	-	-
CX-5461 + LIPO-IRN + ATMi	Completed therapy	84	23	393.69	382.987	394.984	426.65	1293.28	2989.9	BFOV
CX-5461 + LIPO-IRN + ATMi	Completed therapy	84	33	260.046	348.899	93.77	71.292	120.457	282.853	-
CX-5461 + LIPO-IRN + ATRi	Tumor >20%	32		420.225	2334.68	-	-	-	-	-
CX-5461 + LIPO-IRN + ATRi	Tumor >20%	61		92.642	66.843	1307.7	BFOV	-	-	-
CX-5461 + LIPO-IRN + ATRi	Completed therapy	84	9	143.265	420.408	2045.4	1862.9	BFOV	BFOV	-
CX-5461 + LIPO-IRN + ATRi	Completed therapy	84	25	93.293	40.096	75.271	109.402	1017.45	2333.71	BFOV
CX-5461 + LIPO-IRN + ATRi	Tumor >20%	73		200.842	362.216	515.86	1353.2	-	-	-
CX-5461 + LIPO-IRN + ATRi	Tumor >20%	67		302.113	838.142	1612.14	-	-	-	-
CX-5461 + LIPO-IRN + ATRi	Tumor >20%	59		280.306	971.946	3063.11	-	-	-	-
CX-5461 + LIPO-IRN + ATRi	Completed therapy	84	81	144.195	141.214	240.459	63.435	66.704	-	-
CX-5461 + LIPO-IRN + PARPi	Completed therapy	84	5	135.717	46.575	189.401	112.205	910.43	-	-
CX-5461 + LIPO-IRN + PARPi	Tumor >20%	75		265.444	42.59	865.883	1477.93	-	-	-
CX-5461 + LIPO-IRN + PARPi	Tumor >20%	67		571.942	273.9	285.271	BFOV	-	-	-
CX-5461 + LIPO-IRN + PARPi	Completed therapy	84	16	735.861	258.85	166.666	1363.28	1951.31	BFOV	-
CX-5461 + LIPO-IRN + PARPi	Completed therapy	84	29	104.861	NTF	-	624.786	614.228	2799.04	-
CX-5461 + LIPO-IRN + PARPi	Completed therapy	84	23	109.119	138.277	133.561	215.413	384.944	809.873	-
CX-5461 + LIPO-IRN + PARPi	Completed therapy	84	47	78.038	5.817	NTF	NTF	10.715	-	-
CX-5461 + LIPO-IRN + PARPi	Completed therapy	84	57	81.61	38.829	23.826	287.801	31.409	-	-
Censored
LIPO-IRN	Found Dead	6		443.024	-	-	-	-	-	-
CX-5461 + LIPO-IRN + ATMi	Found Dead	15		306.323	-	-	-	-	-	-
CX-5461 + LIPO-IRN + ATMi	Moribund	16		735.364	1160.2	-	-	-	-	-
CX-5461 + ATMi	Moribund	11		124.597	-	-	-	-	-	-
CX-5461 + LIPO-IRN + ATMi	Moribund	12		112.38	-	-	-	-	-	-
CX-5461 + ATRi	Moribund	12		329.431	-	-	-	-	-	-
CX-5461 + LIPO-IRN + ATMi	Moribund	74		433.385	741.244	697.502
CX-5461 + ATMi	Moribund	12		101.97	-	-	-	-	-	-
CX-5461 + ATMi	Found Dead	8		158.928	-
CX-5461 + LIPO-IRN + ATMi	Found Dead	37		115.39	278.389
CX-5461 + LIPO-IRN + ATMi	Found Dead	44		61.508	19.392
CX-5461 + ATRi	Found Dead	36		102.475	971.773
CX-5461 + LIPO-IRN + ATMi	Found Dead	36		132.783
CX-5461 + LIPO-IRN + ATMi	Found Dead	50		111.636
CX-5461 + LIPO-IRN + ATMi	found dead	59		253.69	583.566	330.294	-	-	-	-
