## Supplementary Tables for "The chemotherapeutic CX-5461 primarily targets TOP2B and exhibits selective activity in high-risk neuroblastoma": SuppTab4_Preclinical Data_CX-5461_AtmAtrIrnstudy_atrx.xlsx

### Sheet: SuppTab4_Preclinical Data_CX-54
Table S4: Results of our first mouse study in the SJNBL047443_X, ATRX Mutant Neuroblastoma mouse
Tx Group	Reason off study	Tx Duration (days)	Days alive after completion	Enrollment - US	Course 1 wk 3 - US	Course 2 wk 3 - US	Course 3 wk 3 - US	Course 4 wk 3 - US	End of Therapy 1 US	End of Therapy 2 US	End of Therapy 3 US	End of Therapy 4 US	End of Therapy 5 US
CONTROL	Tumor >20%	8		526.505	-	-	-	-	-	-	-	-	-
CONTROL	Tumor >20%	8		720.027	-	-	-	-	-	-	-	-	-
CONTROL	Tumor >20%	12		509.492	-	-	-	-	-	-	-	-	-
CONTROL	Tumor >20%	19		403.167	BFOV	-	-	-	-	-	-	-	-
CONTROL	Tumor >20%	10		254.278	-	-	-	-	-	-	-	-	-
CONTROL	Tumor >20%	10		454.843	-	-	-	-	-	-	-	-	-
CONTROL	Tumor >20%	10		336.29	-	-	-	-	-	-	-	-	-
CONTROL	Tumor >20%	18		242.402	-	-	-	-	-	-	-	-	-
LIPO-IRN	Tumor >20%	45		474.812	1422.94	3940.63	-	-	-	-	-	-	-
LIPO-IRN	Tumor >20%	65		76.345	391.74	275.027	3439.51	-	-	-	-	-	-
LIPO-IRN	Tumor >20%	65		121.8	83.192	96.866	4325.41	-	-	-	-	-	-
LIPO-IRN	Tumor >20%	45		138.469	-	-	-	-	-	-	-	-	-
LIPO-IRN	Tumor >20%	30		190.71	1068.83	BFOV	-	-	-	-	-	-	-
LIPO-IRN	Tumor >20%	26		252.689	3030.28	-	-	-	-	-	-	-	-
LIPO-IRN	Tumor >20%	66		309.902	492.819	241.036	177.868	-	-	-	-	-	-
LIPO-IRN	Tumor >20%	30		156.365	1721.05	-	-	-	-	-	-	-	-
CX-5461 + PARPi	Tumor >20%	23		435.205	8207.12	-	-	-	-	-	-	-	-
CX-5461 + PARPi	Tumor >20%	29		100.085	BFOV	-	-	-	-	-	-	-	-
CX-5461 + PARPi	Tumor >20%	19		527.042	BFOV	-	-	-	-	-	-	-	-
CX-5461 + PARPi	Tumor >20%	38		108.908	751.351	BFOV	-	-	-	-	-	-	-
CX-5461 + PARPi	Tumor >20%	45		288.742	483.636	4430.22	-	-	-	-	-	-	-
CX-5461 + PARPi	Tumor >20%	26		164.598	6312.09	-	-	-	-	-	-	-	-
CX-5461 + PARPi	Tumor >20%	25		602.138	4721.77	-	-	-	-	-	-	-	-
CX-5461 + PARPi	Tumor >20%	37		335.245	2571.21	-	-	-	-	-	-	-	-
CX-5461 + ATMi	Tumor >20%	10		692.689	-	-	-	-	-	-	-	-	-
CX-5461 + ATMi	Tumor >20%	25		104.873	BFOV	-	-	-	-	-	-	-	-
CX-5461 + ATMi	Tumor >20%	18		163.07		-	-	-	-	-	-	-	-
CX-5461 + ATMi	Tumor >20%	8		889.029	-	-	-	-	-	-	-	-	-
CX-5461 + ATMi	Tumor >20%	8		202.081	-	-	-	-	-	-	-	-	-
CX-5461 + ATMi	Tumor >20%	64		411.663	1981.02	2703.67	4490.95	-	-	-	-	-	-
CX-5461 + ATMi	Tumor >20%	17		111.825	BFOV	-	-	-	-	-	-	-	-
CX-5461 + ATMi	Tumor >20%	18		88.053	BFOV	-	-	-	-	-	-	-	-
CX-5461 + ATMi	Tumor >20%	18		77.27	BFOV	-	-	-	-	-	-	-	-
CX-5461 + ATMi	Tumor >20%	16		121.826	BFOV	-	-	-	-	-	-	-	-
CX-5461 + ATMi	Tumor >20%	17		101.025	BFOV	-	-	-	-	-	-	-	-
CX-5461 + ATMi	Tumor >20%	11		461.066	-	-	-	-	-	-	-	-	-
CX-5461 + ATRi	Tumor >20%	25		98.138	6635.41	-	-	-	-	-	-	-	-
CX-5461 + ATRi	Tumor >20%	17		162.757	-	-	-	-	-	-	-	-	-
CX-5461 + ATRi	Tumor >20%	10		565.671	-	-	-	-	-	-	-	-	-
CX-5461 + ATRi	Tumor >20%	10		204.589	3214.52	-	-	-	-	-	-	-	-
CX-5461 + ATRi	Tumor >20%	10		72.686	-	-	-	-	-	-	-	-	-
CX-5461 + ATRi	Tumor >20%	10		281.589	-	-	-	-	-	-	-	-	-
CX-5461 + ATRi	Tumor >20%	10		258.45	-	-	-	-	-	-	-	-	-
CX-5461 + ATRi	Tumor >20%	10		136.309	-	-	-	-	-	-	-	-	-
CX-5461 + LIPO-IRN	Completed Therapy	84	79	111.643	16.569	15.589	NTF	NTF	NTF	NTF	62.713	397.373	3237.42
CX-5461 + LIPO-IRN	Completed Therapy	84	12	349.924	1710.08	667.576	513.499	1378.98	3584.41	-	-	-	-
CX-5461 + LIPO-IRN	Tumor >20%	59		121.833	114.848	284.124	4063.58	-	-	-	-	-	-
CX-5461 + LIPO-IRN	Tumor >20%	82		350.993	12.797	576.853	1995.33	BFOV	-	-	-	-	-
CX-5461 + LIPO-IRN	Completed Therapy	84	5	216.548	64.683	160.25	185.805	1648.29	-	-	-	-	-
CX-5461 + LIPO-IRN	Completed Therapy	84	8	871.625	22.616	142.095	78.379	726.194	BFOV	-	-	-	-
CX-5461 + LIPO-IRN	Completed Therapy	84	8	205.589	59.616	92.129	10.929	24.315	BFOV	-	-	-	-
CX-5461 + LIPO-IRN + ATMi	Tumor >20%	22		135.739	3536.61	-	-	-	-	-	-	-	-
CX-5461 + LIPO-IRN + ATMi	Tumor >20%	43		255.086	438.138	2477.91	-	-	-	-	-	-	-
CX-5461 + LIPO-IRN + ATMi	Tumor >20%	50		230.298	270.784	2069.35	-	-	-	-	-	-	-
CX-5461 + LIPO-IRN + ATMi	Tumor >20%	72		376.727	338.933	111.249	2577.15	-	-	-	-	-	-
CX-5461 + LIPO-IRN + ATMi	Tumor >20%	54		517.542	353.262	480.143	-	-	-	-	-	-	-
CX-5461 + LIPO-IRN + ATRi	Tumor >20%	81		130.292	173.303	308.312	2773.47	BFOV	-	-	-	-	-
CX-5461 + LIPO-IRN + ATRi	Completed Therapy	84	8	68.126	497.365	496.133	517.113	BFOV	BFOV	-	-	-	-
CX-5461 + LIPO-IRN + ATRi	Completed Therapy	84	8	517.173	38.022	70.507	456.845	BFOV	BFOV	-	-	-	-
CX-5461 + LIPO-IRN + ATRi	Tumor >20%	82		533.787	23.606	250.894	233.151	BFOV	-	-	-	-	-
CX-5461 + LIPO-IRN + ATRi	Tumor >20%	60		558.758	26.37	2123.69	2626.2	-	-	-	-	-	-
CX-5461 + LIPO-IRN + ATRi	Tumor >20%	72		227.445	3187.47	341.618	NTF	-	-	-	-	-	-
CX-5461 + LIPO-IRN + ATRi	Tumor >20%	72		329.131	402.666	76.139	2430.8	-	-	-	-	-	-
CX-5461 + LIPO-IRN + PARPi	Tumor >20%	44		77.578	736.924	1637.71	-	-	-	-	-	-	-
CX-5461 + LIPO-IRN + PARPi	Completed Therapy	84	15	137.616	379.376	83.681	72.451	97.396	2982.99	-	-	-	-
CX-5461 + LIPO-IRN + PARPi	Completed Therapy	84	5	743.406	126.555	247.68	258.28	2980.03	-	-	-	-	-
CX-5461 + LIPO-IRN + PARPi	Completed Therapy	84	9	368.514	1428.36	96.963	1235.27	1498.38	BFOV	-	-	-	-
CX-5461 + LIPO-IRN + PARPi	Completed Therapy	84	17	341.213	26.395	97.802	117.047	550.483	3898.66	-	-	-	-
CX-5461 + LIPO-IRN + PARPi	Completed therapy	84	26	291.584	403.422	NTF	NTF	NTF	12.776	3886.12	-	-	-
CX-5461 + LIPO-IRN + PARPi	Completed therapy	84	137	88.535	93.146	6.741	2.862	NTF	NTF	177.013	21.421	51.027
CX-5461 + LIPO-IRN + PARPi	Completed Therapy	84	37	218.644	634.831	NTF	NTF	414.886	2658.14	BFOV	-	-	-
Censored
CX-5461 + LIPO-IRN + ATMi	Found Dead	7		90.383	-	-	-	-	-	-	-	-	-
CX-5461 + LIPO-IRN + ATMi	Found Dead	7		932.409	-	-	-	-	-	-	-	-	-
CX-5461 + ATMi	Found Dead	9		200.151	-	-	-	-	-	-	-	-	-
CX-5461 + ATMi	Moribund	9		192.869	-	-	-	-	-	-	-	-	-
CX-5461 + ATMi	Moribund	9		261.988	-	-	-	-	-	-	-	-	-
CX-5461 + LIPO-IRN + ATMi	Moribund	8		512.233	-	-	-	-	-	-	-	-	-
CX-5461 + LIPO-IRN + ATMi	Moribund	8		174.606	-	-	-	-	-	-	-	-	-
CX-5461 + LIPO-IRN + ATMi	Found Dead	9		555.062	-	-	-	-	-	-	-	-	-
CX-5461 + LIPO-IRN	Died after TVI	43		579.937	504.426	175.823	-	-	-	-	-	-	-
CX-5461 + ATMi	Found Dead	9		209.084	-	-	-	-	-	-	-	-	-
CX-5461 + ATMi	Moribund	12		784.387	-	-	-	-	-	-	-	-	-
CX-5461 + LIPO-IRN + ATRi	Moribund	79		227.219	5.182	32.028	541.738	-	-	-	-	-	-
CX-5461 + LIPO-IRN + ATMi	Found Dead	10		181.583	-	-	-	-	-	-	-	-	-
CX-5461 + LIPO-IRN + ATMi	Moribund	8		203.563	-	-	-	-	-	-	-	-	-
CX-5461 + ATRi	Found Dead	10		152.742	-	-	-	-	-	-	-	-	-
CX-5461 + LIPO-IRN + ATMi	Found Dead	8		75.026	-	-	-	-	-	-	-	-	-
CX-5461 + LIPO-IRN + ATMi	Found Dead	71		932.796	210.71	41.481	98.285
CX-5461 + LIPO-IRN + ATMi	Moribund	31		186.866	320.476	-	-	-	-	-	-	-	-
CX-5461 + ATMi	Found Dead	10		608.665	-	-	-	-	-	-	-	-	-
CX-5461 + ATMi	Found Dead	13		414.665	-	-	-	-	-	-	-	-	-
CX-5461 + LIPO-IRN + ATMi	Found Dead	10		415.428	-	-	-	-	-	-	-	-	-
CX-5461 + LIPO-IRN + ATMi	Found Dead	13		840.356	-	-	-	-	-	-	-	-	-
CX-5461 + LIPO-IRN + ATMi	Found Dead	54		77.51	314.082	190.389	-	-
CX-5461 + LIPO-IRN + ATMi	Found Dead	43		543.702	566.163	110.708	-	-
