## Supplementary Tables for "The chemotherapeutic CX-5461 primarily targets TOP2B and exhibits selective activity in high-risk neuroblastoma": SuppTab5_pTabMyn_AtmAtrIrnStudy.xlsx

### Sheet: SuppTab5_pTabMyn_AtmAtrIrnStudy
Table S5: P-values calculated from a log-rank test for comparisons of all survival curves in the first mouse study, for the MYCN amplified SJNBL046 PDX tumors.
Curve1	Curve2	LogRankPValue
CONTROL	LIPO-IRN	0.111
CONTROL	CX-5461 + ATMi	0.501
CONTROL	CX-5461 + ATRi	0.791
CONTROL	CX-5461 + LIPO-IRN	0.0291
CONTROL	CX-5461 + LIPO-IRN + ATMi	0.0213
CONTROL	CX-5461 + LIPO-IRN + ATRi	0.0013
LIPO-IRN	CX-5461 + ATMi	0.364
LIPO-IRN	CX-5461 + ATRi	0.307
LIPO-IRN	CX-5461 + LIPO-IRN	0.53
LIPO-IRN	CX-5461 + LIPO-IRN + ATMi	0.121
LIPO-IRN	CX-5461 + LIPO-IRN + ATRi	0.191
CX-5461 + ATMi	CX-5461 + ATRi	0.596
CX-5461 + ATMi	CX-5461 + LIPO-IRN	0.118
CX-5461 + ATMi	CX-5461 + LIPO-IRN + ATMi	0.0299
CX-5461 + ATMi	CX-5461 + LIPO-IRN + ATRi	0.00349
CX-5461 + ATRi	CX-5461 + LIPO-IRN	0.016
CX-5461 + ATRi	CX-5461 + LIPO-IRN + ATMi	0.0284
CX-5461 + ATRi	CX-5461 + LIPO-IRN + ATRi	0.000543
CX-5461 + LIPO-IRN	CX-5461 + LIPO-IRN + ATMi	0.0652
CX-5461 + LIPO-IRN	CX-5461 + LIPO-IRN + ATRi	0.0991
CX-5461 + LIPO-IRN + ATMi	CX-5461 + LIPO-IRN + ATRi	0.184
