## Supplementary Tables for "The chemotherapeutic CX-5461 primarily targets TOP2B and exhibits selective activity in high-risk neuroblastoma": SuppTab6_pTabAtrx_AtmAtrIrnStudy.xlsx

### Sheet: SuppTab6_pTabAtrx_AtmAtrIrnStud
Table S6: P-values calculated from a log-rank test for comparisons of all survival curves in the first mouse study, for the ATRX mutant SJNBL047443 PDX tumors.
Curve1	Curve2	LogRankPValue
CONTROL	LIPO-IRN	3.68e-05
CONTROL	CX-5461 + ATMi	0.195
CONTROL	CX-5461 + ATRi	0.561
CONTROL	CX-5461 + LIPO-IRN	9.43e-05
CONTROL	CX-5461 + LIPO-IRN + ATMi	0.000681
CONTROL	CX-5461 + LIPO-IRN + ATRi	9.43e-05
LIPO-IRN	CX-5461 + ATMi	0.000693
LIPO-IRN	CX-5461 + ATRi	2.92e-05
LIPO-IRN	CX-5461 + LIPO-IRN	0.00095
LIPO-IRN	CX-5461 + LIPO-IRN + ATMi	0.734
LIPO-IRN	CX-5461 + LIPO-IRN + ATRi	0.00095
CX-5461 + ATMi	CX-5461 + ATRi	0.258
CX-5461 + ATMi	CX-5461 + LIPO-IRN	0.000102
CX-5461 + ATMi	CX-5461 + LIPO-IRN + ATMi	0.0253
CX-5461 + ATMi	CX-5461 + LIPO-IRN + ATRi	0.000102
CX-5461 + ATRi	CX-5461 + LIPO-IRN	6.47e-05
CX-5461 + ATRi	CX-5461 + LIPO-IRN + ATMi	0.00154
CX-5461 + ATRi	CX-5461 + LIPO-IRN + ATRi	6.47e-05
CX-5461 + LIPO-IRN	CX-5461 + LIPO-IRN + ATMi	0.00102
CX-5461 + LIPO-IRN	CX-5461 + LIPO-IRN + ATRi	0.132
CX-5461 + LIPO-IRN + ATMi	CX-5461 + LIPO-IRN + ATRi	0.00429
