## Supplementary Tables for "The chemotherapeutic CX-5461 primarily targets TOP2B and exhibits selective activity in high-risk neuroblastoma": SuppTab7_Preclinical Data_CX-5461_CycloTemoStudy_mycn.xlsx

### Sheet: SuppTab5_Preclinical Data_CX-54
Table S5: Results of our 2nd mouse study in the SJNBL046_X, MYCN-amplified Neuroblastoma mouse
Tx Group	Reason off study	Tx Duration (days)	Days alive after completion	Enrollment - US	Course 1 wk 3 - US	Course 2 wk 3 - US	Course 3 wk 3 - US	Course 4 wk 3 - US	End of Therapy 1 US	End of Therapy 2 US	End of Therapy 3 US	End of Therapy 4 US	End of Therapy 5 US	End of Therapy 6 US	Enrollment - IVIS	Course 1 wk 1 - IVIS	Course 1 wk 2 - IVIS	Course 1 wk 3 - IVIS	Course 2 wk 1 - IVIS	Course 2 wk 2 - IVIS	Course 2 wk 3 - IVIS	Course 3 wk 1 - IVIS	Course 3 wk 2 - IVIS	Course 3 wk 3 - IVIS	Course 4 wk 1 - IVIS	Course 4 wk 2 - IVIS	Course 4 wk 3 - IVIS	End of Therapy Week 1	End of Therapy Week 2	End of Therapy Week 3
CONTROL	Tumor > 20%	33		164.12	4510	-	-	-	-	-	-	-	-	-	583000	2770000	3930000	2080000	3910000	3940000	-	-	-	-	-	-	-	-	-	-
CONTROL	Tumor > 20%	12		512.495	-	-	-	-	-	-	-	-	-	-	828000	9260000	2750000	-	-	-	-	-	-	-	-	-	-	-	-	-
CONTROL	Tumor > 20%	33		147.705	3291.99	-	-	-	-	-	-	-	-	-	5950	3670000	11100000	16200000	8990000	10900000	-	-	-	-	-	-	-	-	-	-
CONTROL	Tumor > 20%	33		277.494	2040.77	-	-	-	-	-	-	-	-	-	533	1090	3640	1310	1760	22800	-	-	-	-	-	-	-	-	-	-
CONTROL	Tumor > 20%	67		133.206	289.756	606.836	2629.78	-	-	-	-	-	-	-	88800	348000	255000	447000	1100000	1960000	1220000	851000	760000	Skipped Holiday	2690000	-	-	-	-	-
CX-5461	Tumor > 20%	40		100.816	missed	BFOV	-	-	-	-	-	-	-	-	382000	428000	3630000	2150000	15800000	19000000	45000000	-	-	-	-	-	-	-	-	-
CX-5461	Tumor > 20%	44		150.792	759.873	4371.79	-	-	-	-	-	-	-	-	121000	26400	547000	2350000	904000	965000	7400000	-	-	-	-	-	-	-	-	-
CX-5461	Tumor > 20%	32		221.751	2683.59	-	-	-	-	-	-	-	-	-	826000	785000	2720000	3600000	6670000	-	-	-	-	-	-	-	-	-	-	-
CX-5461	Tumor > 20%	26		285.695	2558.6	-	-	-	-	-	-	-	-	-	535	1170	1220	1710	3100	-	-	-	-	-	-	-	-	-	-	-
CX-5461	Tumor > 20%	26		349.729	2759.32	-	-	-	-	-	-	-	-	-	1340	1960	11700	21000	18700	-	-	-	-	-	-	-	-	-	-	-
CX-5461	Tumor > 20%	47		133.63	991.66	3072.74	-	-	-	-	-	-	-	-	278000	640000	1720000	3520000	2590000	2040000	3910000	1900000	-	-	-	-	-	-	-	-
CYCLO + TOPO	Completed therapy	84	173	293.709	missed	18.233	10.839	NTF	31.969	18.394	NTF	NTF	NTF	NTF	966000	1260000	12200	9770	7710	1520	1350	1550	1190	2110	1640	1130	1220	Skipped Holiday	926	1350
CYCLO + TOPO	Completed therapy	84	67	77.871	missed	6.909	7.856	NTF	160.335	810.681	3728.59	-	-	-	154000	116000	5650	1190	11000	1700	721	2080	1400	2410	1610	748	625	Skipped Holiday	923	2620
CYCLO + TOPO	Completed therapy	84	52	113.264	41.281	NTF	NTF	NTF	18.23	407.347	2535.62	-	-	-	3100000	1040000	27700	86200	28500	8900	7980	5910	2100	1140	971	Skipped Holiday	608	4820	-	-
CYCLO + TOPO	Completed therapy	84	58	81.159	6.16	73.994	NTF	NTF	8.989	NTF	NTF				593	1050	1300	829	1130	957	1300	1230	921	1140	Skipped Holiday	1110	-	-	-	-
CYCLO + TOPO	Completed therapy	84	52	155.584	7.705	19.744	NTF	NTF	29.844	679.432	3068.46	BFOV	-	-	189	972	1310	984	1320	1110	1150	1360	913	1490	Skipped Holiday	817	1290	1290	-	-
CYCLO + TOPO	Completed therapy	84	24	84.261	NTF	NTF	NTF	12.89	500.23	2335.85	-	-	-	-	1140	1380	1720	178	1430	948	1180	1550	Skipped Holiday	1050	1590	-	-	-	-	-
CYCLO + TOPO + CX-5461	Completed therapy	84	82	128.651	19.073	11.655	5.042	1.312	60.687	546.347	2784.32	BFOV	BFOV	-	2200000	2360000	186000	3800	22000	3630	2600	4610	4430	1920	2710	1330	Skipped Holiday	3650	152000	-
CYCLO + TOPO + CX-5461	Completed therapy	84	158	90.395	37.449	57.285	4.152	NTF	NTF	24.525	NTF	NTF	NTF	NTF	380000	6600	4520	6480	5560	2240	1800	1810	978	1190	Skipped Holiday	893	1290	1290	-	-
CYCLO + TOPO + CX-5461	Completed therapy	84	58	119.824	12.703	NTF	NTF	NTF	14.876	339.804	1473.75	BFOV	-	-	117	1100	975	1040	1540	1160	1010	1450	1210	1780	Skipped Holiday	1090	1790	1790	-	-
CYCLO + TOPO + CX-5461	Completed therapy	84	61	91.222	NTF	NTF	21.336	NTF	NTF	NTF	NTF	7.237	NTF	-	166000	63200	2860	7580	7610	1570	1580	1530	2220	Skipped Holiday	4690	1020	-	-	-	-
LIPO-IRN + TMZ	Completed therapy	84	26	110.814	25.227	121.429	788.845	1078.51	5784.52	-	-	-	-	-	681000	949000	186000	17000	21200	33000	134000	434000	1020000	988000	433000	99800	Skipped Holiday	2010000	1410000	-
LIPO-IRN + TMZ	Completed therapy	84	33	87.584	5.07	77.422	132.19	113.946	2961.01	-	-	-	-	-	359000	209000	128000	15400	98800	28100	133000	133000	49100	259000	176000	35500	Skipped Holiday	130000	143000	-
LIPO-IRN + TMZ	Tumor > 20%	44		113.243	467.247	1336.31	-	-	-	-	-	-	-	-	396000	702000	364000	534000	760000	525000	2270000	-	-	-	-	-	-	-	-	-
LIPO-IRN + TMZ	Completed therapy	84	16	288.669	240.703	413.057	missed	870.204	3357.37	-	-	-	-	-	408	23400	85700	289000	94300	158000	12700	1440000	784000	426000	Skipped Holiday	13600	434000	434000	-	-
LIPO-IRN + TMZ	Completed therapy	84	12	236.66	132.249	240.901	missed	1568.08	4141.6	-	-	-	-	-	1320	1230	690	1840	9480	12400	14300	24300	10400	39000	Skipped Holiday	7430	120000	120000	-	-
LIPO-IRN + TMZ	Tumor > 20%	61		246.035	663.775	1655.59	4231.39	-	-	-	-	-	-	-	922	637	889	7810	5230	5830	13200	188000	Skipped Holiday	86100	-	-	-	-	-	-
LIPO-IRN + TMZ + CX-5461	Completed therapy	84	33	178.792	24.269	48.46	350.045	571.717	7503.86	-	-	-	-	-	1280000	3460000	271000	143000	131000	66800	483000	1050000	3600000	3170000	599000	4840000	Skipped Holiday	1710000	7940000	-
LIPO-IRN + TMZ + CX-5461	Completed therapy	84	25	95.101	19.656	29.113	missed	173.615	1566.37	3549.4	-	-	-	-	480000	184000	57600	315000	69600	223000	787000	176000	105000	578000	Skipped Holiday	12100	467000	467000	-	-
LIPO-IRN + TMZ + CX-5461	Completed therapy	84	24	171.524	17.709	30.604	missed	258.497	2254.59	BFOV	-	-	-	-	2640000	1160000	377000	74300	142000	133000	77000	319000	129000	855000	Skipped Holiday	224000	467000	467000	-	-
LIPO-IRN + TMZ + CX-5461	Completed therapy	84	17	217.264	58.88	179.145	164.558	1072.83	BFOV	-	-	-	-	-	480	1340	967	1930	1930	1770	1840	858	646	Skipped Holiday	1280	1520	-	-	-	-
LIPO-IRN + TMZ + CX-5461	Completed therapy	84	25	112.138	208.585	small, obscurred	158.861	355.875	1040.44	-	-	-	-	-	603	906	929	1260	1180	1480	2100	1120	783	Skipped Holiday	3870	-	-	-	-	-
Censored
CONTROL	Found Dead	25		112.916	142.537	-	-	-	-	-	-	-	-	-	460000	497000	542000	861000	1800000	-	-	-	-	-	-	-	-	-	-	-
CYCLO + TOPO + CX-5461	Moribund (rectal prolapse)	75		198.386	35.149	26.425	1.658	-							1680000	1920000	269000	222000	130000	12100	7700	23700	9250	2720	848	1720	-	-	-	-
CYCLO + TOPO + CX-5461	Found Dead	53		138.331	160.62	NTF	-	-	-	-	-	-	-	-	979	684	15700	1070	917	1710	904	1270	Skipped Holiday	-	-	-	-	-	-	-
LIPO-IRN + TMZ + CX-5461	Found Dead	82		96.168	1059.39	1246.89	1909.25	4229.49	-	-	-	-	-	-	742	653	2280	1340	1510	3070	1240	2060	Skipped Holiday	716	-	-	-	-	-	-
