## Supplementary Tables for "The chemotherapeutic CX-5461 primarily targets TOP2B and exhibits selective activity in high-risk neuroblastoma": SuppTab8_Preclinical Data_CX-5461_CycloTemoStudy_atrx.xlsx

### Sheet: SuppTab8_Preclinical Data_CX-54
Table S8: Results of our 2nd mouse study in the SJNBL047443_X, ATRX Mutant Neuroblastoma mouse model.
Tx Group	Reason off study	Tx Duration (days)	Days alive after completion	Enrollment - US	Course 1 wk 3 - US	Course 2 wk 3 - US	Course 3 wk 3 - US	Course 4 wk 3 - US	End of Therapy 1 US	End of Therapy 2 US	End of Therapy 3 US	End of Therapy 4 US	End of Therapy 5 US	Enrollment - IVIS	Course 1 wk 1 - IVIS	Course 1 wk 2 - IVIS	Course 1 wk 3 - IVIS	Course 2 wk 1 - IVIS	Course 2 wk 2 - IVIS	Course 2 wk 3 - IVIS	Course 3 wk 1 - IVIS	Course 3 wk 2 - IVIS	Course 3 wk 3 - IVIS	Course 4 wk 1 - IVIS	Course 4 wk 2 - IVIS	Course 4 wk 3 - IVIS	End of Therapy Week 1	End of Therapy Week 2	End of Therapy Week 3	End of Therapy Week 4	End of Therapy Week 5	End of Therapy Week 6
CONTROL	Tumor > 20%	19		497.645	BFOV	-	-	-	-	-	-	-	-	875	2270	1190	-	-	-	-	-	-	-	-	-	-	-	-	-	-	-	-
CONTROL	Tumor > 20%	12		1115.01	-	-	-	-	-	-	-	-	-	2430	16500	2550	-	-	-	-	-	-	-	-	-	-	-	-	-	-	-	-
CONTROL	Tumor > 20%	19		289.938	BFOV	-	-	-	-	-	-	-	-	1460	1340	1490	-	-	-	-	-	-	-	-	-	-	-	-	-	-	-	-
CONTROL	Tumor > 20%	19		336.672	BFOV	-	-	-	-	-	-	-	-	32400	11500	20800	-	-	-	-	-	-	-	-	-	-	-	-	-	-	-	-
CONTROL	Tumor > 20%	26		588.287	BFOV	-	-	-	-	-	-	-	-	781	877	725	657	-	-	-	-	-	-	-	-	-	-	-	-	-	-	-
CONTROL	Tumor > 20%	12		243.666	-	-	-	-	-	-	-	-	-	919	1400	2030	-	-	-	-	-	-	-	-	-	-	-	-	-	-	-	-
CONTROL	Tumor > 20%	18		191.6	BFOV	-	-	-	-	-	-	-	-	895	792	594	-	-	-	-	-	-	-	-	-	-	-	-	-	-	-	-
CX-5461	Tumor > 20%	26		187.915	4411.1	-	-	-	-	-	-	-	-	29000	23200	9800	1480	603	-	-	-	-	-	-	-	-	-	-	-	-	-	-
CX-5461	Tumor > 20%	26		614.837	BFOV	-	-	-	-	-	-	-	-	1230	1330	1060	865	1310	-	-	-	-	-	-	-	-	-	-	-	-	-	-
CX-5461	Tumor > 20%	19		193.14	BFOV	-	-	-	-	-	-	-	-	21000	5430	1040	-	-	-	-	-	-	-	-	-	-	-	-	-	-	-	-
CX-5461	Tumor > 20%	26		166.035	4942.77	-	-	-	-	-	-	-	-	294000	7710	12600	8900	982	-	-	-	-	-	-	-	-	-	-	-	-	-	-
CX-5461	Tumor > 20%	18		320.463	BFOV	-	-	-	-	-	-	-	-	779	1140	843	-	-	-	-	-	-	-	-	-	-	-	-	-	-	-	-
CX-5461	Tumor > 20%	12		137.516	-	-	-	-	-	-	-	-	-	660	1000	-	-	-	-	-	-	-	-	-	-	-	-	-	-	-	-	-
CYCLO + TOPO	Tumor > 20%	58		89.808	NTF	37.436	-	-	-	-	-	-	-	2480	1010	794	893	971	966	1580	973	603	-	-	-	-	-	-	-	-	-	-
CYCLO + TOPO	Completed therapy	84	131	97.557	NTF	12.493	14.21	NTF	11.529	4.49	NTF	NTF	NTF	24600	24800	29700	2060	1200	1770	1150	1040	782	991	1600	1270	1500	703	1280	845	Skipped Holiday	1110	798
CYCLO + TOPO	Completed therapy	84	34	483.385	150.485	NTF	34.968	NTF	-	-	-	-	-	1120	640	2150	920	1380	902	1050	1390	745	1130	774	347	941	461	Skipped Holiday	1190	-	-	-
CYCLO + TOPO	Completed therapy	84	73	847.868	233.215	1.767	42.095	0.552	0.77	72.829	NTF	-	-	873	1670	962	783	935	843	1120	1370	599	739	871	390	866	429	Skipped Holiday	797	-	-	-
CYCLO + TOPO	Completed therapy	84	52	1062.9	471.442	3.58	NTF	NTF	5.95	617.56	-	-	-	1470	1670	1030	880	1530	910	852	1420	975	1180	929	775	1060	1250	Skipped Holiday	1590	-	-	-
CYCLO + TOPO	Completed therapy	84	164	113.019	43.174	NTF	NTF	NTF	146.037	9.553	NTF	NTF	NTF	463	4100	1850	1030	1020	1050	1030	742	1100	1270	430	785	820	Skipped Holiday	1010	934	-	-	-
CYCLO + TOPO + CX-5461	Completed therapy	84	40	232.051	43.609	14.956	12.554	5.007	-	-	-	-	-	11500	32600	79200	1590	861	990	1080	866	977	848	1250	837	1160	512	625	513	Skipped Holiday	810	668
CYCLO + TOPO + CX-5461	Completed therapy	84	250	91.833	NTF	26.271	79.424	NTF	21.97	6.676	NTF	384.905	203.87	5450	1400	871	879	835	995	1010	863	892	1150	1110	1160	1000	542	570	655	Skipped Holiday	852	913
CYCLO + TOPO + CX-5461	Completed therapy	84	166	242.621	84.141	13.092	NTF	NTF	NTF	13.837	NTF	NTF	3.492	2240	7710	6560	2990	1360	990	915	1090	1280	1010	1590	516	876	581	Skipped Holiday	967	1030	-	-
CYCLO + TOPO + CX-5461	Completed therapy	84	168	890.945	135.476	NTF	16.516	NTF	2.768	6.587	NTF	11.36	NTF	874	903	1020	792	1240	939	680	1120	1610	1240	1110	788	906	700	Skipped Holiday	1010	933	-	-
CYCLO + TOPO + CX-5461	Completed therapy	84	96	763.882	314.145	7.319	NTF	NTF	18.794	44.395	NTF	39.112	149.901	6370	8720	4550	5650	2840	1440	1180	1370	1360	1190	1590	555	911	831	Skipped Holiday	1320	911	-	-
LIPO-IRN + TMZ	Completed therapy	84	3	1144.16	62.272	22.998	11.822	1408.81	-	-	-	-	-	2690	197000	128000	5790	3150	949	2540	2270	1110	844	1120	1950	696	-	-	-	-	-	-
LIPO-IRN + TMZ	Tumor > 20%	54		1220.79	238.952	178.744	-	-	-	-	-	-	-	767	1530	588	540	1180	908	900	794	1060	-	-	-	-	-	-	-	-	-	-
LIPO-IRN + TMZ	Completed therapy	84	3	3359.4	176.068	47.023	297.944	3860.91	-	-	-	-	-	1580	1250	1040	833	1020	981	1220	1020	994	794	1080	671	911	-	-	-	-	-	-
LIPO-IRN + TMZ	Tumor > 20%	47		1277.19	61.123	1297.25	-	-	-	-	-	-	-	4550	1150	631	1600	1360	667	992	925	-	-	-	-	-	-	-	-	-	-	-
LIPO-IRN + TMZ	Found dead	59		204.207	25.815	1.498	-	-	-	-	-	-	-	590	979	1030	40	894	1270	983	558	624	-	-	-	-	-	-	-	-	-	-
LIPO-IRN + TMZ	Tumor > 20%	61		200.459	133.508	118.398	3791.64	-	-	-	-	-	-	818	829	1160	848	1040	1040	967	422	574	-	-	-	-	-	-	-	-	-	-
LIPO-IRN + TMZ	Completed therapy	84	5	245.952	16.193	9.01	1296.87	2750.32	-	-	-	-	-	580	790	1070	771	972	1270	1010	604	555	553	Skipped Holiday	1000	830	-	-	-	-	-	-
LIPO-IRN + TMZ	Tumor > 20%	51		95.58	206.446	719.707	-	-	-	-	-	-	-	779	822	687	851	1140	1050	696	535	-	-	-	-	-	-	-	-	-	-	-
LIPO-IRN + TMZ	Completed therapy	84	5	380.835	385.689	220.742	507.648	6053.1	-	-	-	-	-	836	685	644	546	1130	1070	478	750	419	Skipped Holiday	1180	493	-	-	-	-	-	-	-
LIPO-IRN + TMZ	Tumor > 20%	26		139.597	2741.62	-	-	-	-	-	-	-	-	689	661	532	448	1150	-	-	-	-	-	-	-	-	-	-	-	-	-	-
LIPO-IRN + TMZ + CX-5461	Completed therapy	84	3	3225.36	38.907	41.361	63.199	2778.21	-	-	-	-	-	835	892	656	378	959	725	597	668	712	698	1100	713	580	-	-	-	-	-	-
LIPO-IRN + TMZ + CX-5461	Tumor > 20%	75		3497.32	246.026	no volume recorded	94.018	-	-	-	-	-	-	4650	8620	1040	790	1210	878	776	626	561	515	780	404	-	-	-	-	-	-	-
LIPO-IRN + TMZ + CX-5461	Tumor > 20%	72		1257.92	437.672	93.188	2637.79	-	-	-	-	-	-	562	1250	588	644	969	690	790	694	666	505	258	-	-	-	-	-	-	-	-
LIPO-IRN + TMZ + CX-5461	Completed therapy	84	11	1994.77	72.708	6.375	21.852	127.731	-	-	-	-	-	15800	3680	890	1250	969	892	1130	661	989	475	427	488	630	-	-	-	-	-	-
LIPO-IRN + TMZ + CX-5461	Completed therapy	84	16	144.841	25.572	NTF	NTF	185.017	3936.24	-	-	-	-	814	700	525	198	880	810	813	635	571	762	Skipped Holiday	917	663	-	-	-	-	-	-
LIPO-IRN + TMZ + CX-5461	Completed therapy	84	24	109.076	NTF	7.435	NTF	10.022	1199.52	3678.89	-	-	-	831	1260	809	1500	1200	887	790	829	848	681	Skipped Holiday	1090	668	-	-	-	-	-	-
LIPO-IRN + TMZ + CX-5461	Completed therapy	84	38	120.044	13.366	NTF	NTF	14.841	100.278	486.494	4940.68	-	-	777	798	603	1020	970	867	926	590	739	802	Skipped Holiday	1150	655	-	-	-	-	-	-
LIPO-IRN + TMZ + CX-5461	Completed therapy	84	12	192.735	79.962	662.902	47.402	1052.62	4802.61	-	-	-	-	819	957	523	885	1610	986	1170	574	609	979	Skipped Holiday	1360	994	-	-	-	-	-	-
LIPO-IRN + TMZ + CX-5461	Completed therapy	84	12	335.217	NTF	3.546	8.506	113.326	-	-	-	-	-	767	719	645	641	1470	1110	518	639	373	Skipped Holiday	1030	545	-	-	-	-	-	-	-
Censored mice
CX-5461	Found dead	13		1058.15	-	-	-	-	-	-	-	-	-	16400	2320	1100	-	-	-	-	-	-	-	-	-	-	-	-	-	-	-	-
CX-5461	Found dead	6		175.43	-	-	-	-	-	-	-	-	-	432	907	-	-	-	-	-	-	-	-	-	-	-	-	-	-	-	-	-
CX-5461	Dosed wrong chemo * Mouse Sac'd	10		290.025	-	-	-	-	-	-	-	-	-	1000	926	-	-	-	-	-	-	-	-	-	-	-	-	-	-	-	-	-
LIPO-IRN + TMZ + CX-5461	moribund	82		2689.7	1341.94	342.961	520.584	1807	-	-	-	-	-	514	1540	508	614	977	872	911	849	1170	713	447	457	-	-	-	-	-	-	-
