## Supplementary Tables for "The chemotherapeutic CX-5461 primarily targets TOP2B and exhibits selective activity in high-risk neuroblastoma": SuppTab9_pTabMyn_CycloTemoStudy.xlsx

### Sheet: SuppTab9_pTabMyn_CycloTemoStudy
Table S9: P-values calculated from a log-rank test for comparisons of all survival curves in the second mouse study, for the MYCN amplified SJNBL046 PDX tumors.
Curve1	Curve2	LogRankPValue
CONTROL	CX-5461	0.701
CONTROL	CYCLO + TOPO	0.000899
CONTROL	CYCLO + TOPO + CX-5461	0.0047
CONTROL	LIPO-IRN + TMZ	0.0105
CONTROL	LIPO-IRN + TMZ + CX-5461	0.00202
CX-5461	CYCLO + TOPO	0.00047
CX-5461	CYCLO + TOPO + CX-5461	0.00346
CX-5461	LIPO-IRN + TMZ	0.00216
CX-5461	LIPO-IRN + TMZ + CX-5461	0.00125
CYCLO + TOPO	CYCLO + TOPO + CX-5461	1
CYCLO + TOPO	LIPO-IRN + TMZ	0.138
CYCLO + TOPO	LIPO-IRN + TMZ + CX-5461	1
CYCLO + TOPO + CX-5461	LIPO-IRN + TMZ	0.226
CYCLO + TOPO + CX-5461	LIPO-IRN + TMZ + CX-5461	1
LIPO-IRN + TMZ	LIPO-IRN + TMZ + CX-5461	0.176
