## Supplementary Tables for "The chemotherapeutic CX-5461 primarily targets TOP2B and exhibits selective activity in high-risk neuroblastoma": SuppTab10_pTabAtrx_CycloTemoStudy.xlsx

### Sheet: SuppTab10_pTabAtrx_CycloTemoStu
Table S10: P-values calculated from a log-rank test for comparisons of all survival curves in the second mouse study, for the ATRX mutant SJNBL047443 PDX tumors.
Curve1	Curve2	LogRankPValue
CONTROL	CX-5461	0.279
CONTROL	CYCLO + TOPO	0.000458
CONTROL	CYCLO + TOPO + CX-5461	0.00113
CONTROL	LIPO-IRN + TMZ	3.39e-05
CONTROL	LIPO-IRN + TMZ + CX-5461	3.43e-05
CX-5461	CYCLO + TOPO	0.00105
CX-5461	CYCLO + TOPO + CX-5461	0.00244
CX-5461	LIPO-IRN + TMZ	0.000186
CX-5461	LIPO-IRN + TMZ + CX-5461	9.04e-05
CYCLO + TOPO	CYCLO + TOPO + CX-5461	0.361
CYCLO + TOPO	LIPO-IRN + TMZ	0.106
CYCLO + TOPO	LIPO-IRN + TMZ + CX-5461	0.866
CYCLO + TOPO + CX-5461	LIPO-IRN + TMZ	0.0407
CYCLO + TOPO + CX-5461	LIPO-IRN + TMZ + CX-5461	0.277
LIPO-IRN + TMZ	LIPO-IRN + TMZ + CX-5461	0.0529
